# Nuclear Receptor Transcription Factors promote axon regeneration in the Adult Corticospinal Tract

**DOI:** 10.1101/2025.06.19.660319

**Authors:** Yogesh Sahu, Manojkumar Kumaran, Soupayan Banerjee, PS Athul Narayan, Katha Sanyal, Meghana Konda, Shringika Soni, Dhruva Kumar, Anisha S Menon, Prakash Chermakani, Aarthi Sukumar, Faheem Farooq, Sneha Manjunath, Deepta Susan Beji, Arupam Biswas, Ishwariya Venkatesh

## Abstract

Transcription factors are potent levers for neural repair, but which factors govern regenerative capacity in the corticospinal tract remains largely unknown. By intersecting developmental RNA-seq with ATAC-seq footprinting, we identified two nuclear-receptor transcription factors, NR2F1 and NR2F6, neither previously linked to CNS axon growth, whose chromatin occupancy at pro-growth enhancers is progressively lost as neurons mature. Forced expression of either factor significantly increased neurite outgrowth in single-neuron tracing assays, and each drove strong cross-midline sprouting after pyramidotomy and long-tract CST regeneration after complete thoracic crush, with concordant recovery of hip-rise kinematics and grip strength. Parallel multi-omic profiling (CUT&RUN, snRNA-seq and Ribo-seq) of both factors together with NR2F6 Hi-C revealed distinct mechanisms: NR2F1 reactivated chromatin-remodeling and cytoskeletal programs, whereas NR2F6, via a conserved corepressor domain, re-occupied developmental enhancers, reorganized three-dimensional chromatin architecture into new topologically associating domains, and imposed a transient translational down-shift in which growth-relevant modules were selectively preserved through translational buffering. Together, these data identify NR2F nuclear receptors as regulators of corticospinal regeneration, acting through enhancer redeployment, translational reprogramming and three-dimensional genome reorganization.
