## Supplementary_Table for "Nuclear Receptor Transcription Factors promote axon regeneration in the Adult Corticospinal Tract": Supplementary Table S2.xlsx

### Sheet: Sheet1
Gene
MYO1B
EPHA4
PTMA
IER5
PBX1
PTPRK
CSRP2
SRGAP1
CHD3
NEUROD2
RPL27
RPL38
JPT1
MGAT5B
ID2
FOXG1
CALM1
EVL
SOX4
TUBB2B
NR2F1
ZMIZ1
HNRNPA1
RPL35A
ATAT1
LMNB1
FAU
MPPED2
IGSF3
COL11A1
RPL34
RUNX1T1
MLLT3
DRAXIN
CCNL2
AKAP9
DPYSL5
NSG1
DYNLL1
UBC
CHCHD2
GPC2
ACTB
NEUROD6
JUND
TUBB3
PARD3
ZFP266
HSPA8
SLC16A2
RPL37A
RACK1
RPL26
DDX5
TBC1D16
TUBB2A
TPT1
SRSF3
RPL36
SRSF7
ZEB2
LMO4
BACH2
DNAJA1
JUN
CACHD1
LRP8
ATPIF1
STMN1
GNB1
EPHA5
ADAMTS3
GALNT17
RPL21
PTPRZ1
CHL1
CTXN1
NRG1
ISLR2
RPL14
RPL39
RALGPS2
H3F3A
GRIP1
NPM1
UBB
EIF4A1
CACNG4
BASP1
MTSS1
LY6H
FGD4
KIF5C
C1QTNF4
FABP5
PLPPR1
SLC4A4
RPL5
CHN2
RPL27A
NETO2
RPL13
NRP1
RPL29
RPL10
RPL7
EEF2
NSG2
ACTG1
RPL30
STMN2
NFIA
SDK1
SLC25A4
NRP2
CBX1
DDAH2
ZFP462
FRMD4B
LMO1
GPM6A
PRDX2
PGAP1
LCORL
FAM168B
MAP1B
RPL3
ITSN1
ZFP704
SRRM4
HIPK2
THRA
CBLB
INSM1
TMSB10
RPL32
PPIA
AFF2
ANKRD44
NCKAP5
CNTN2
PLXNA2
PCDH15
RTN4
RPL19
SOX11
RNF182
HNRNPA0
STMN4
TUBA1A
NECTIN3
RPL10A
SNCAIP
RPL17
RNF165
TSPAN18
EID1
PDE7A
TGFBR1
RPL11
SEMA3C
RPLP0
ZNRF2
FTL1
HS3ST4
SORBS2
CLMP
NEO1
RPLP1
FGF13
GNG2
RPL8
LSAMP
EPHA3
NREP
NEDD4L
HMGB1
HUNK
PODXL2
GSK3B
MARCKS
BCL11A
RPL15
SLC24A5
HNRNPH3
RPL23
NFIX
POU3F3
MEIS2
MEX3A
SELENOW
SH3RF3
RPL24
MARCKSL1
