## Supplementary_Table for "Nuclear Receptor Transcription Factors promote axon regeneration in the Adult Corticospinal Tract": Supplementary Table S4.xlsx

### Sheet: Plasmid_source
NR2F1	Dharmacon	MMM1013-202739977	pCMV-SPORT6
Nr2f6	Dharmacon	MMMc1013-202762257	pCMV-SPORT6

### Sheet: N2A_Neuite length
AAV-tdTOMATO	AAV-NR2F1	AAV-NR2F6	AAV-NR2F1+AAV-NR2F6
225.289	225.289	353.941	320.26
214.488	214.488	348.721	84.707
176.627	176.627	314.952	153.969				Group	Number of neuron analysed
173.744	173.744	303.05	138.468				AAV-tdTOMATO	474
151.474	151.474	295.578	97.608				AAV-NR2F1	489
133.986	133.986	277.796	105.615				AAV-NR2F6	544
118.155	118.155	257.454	121.506				AAV-NR2F1+AAV-NR2F6	441
114.423	114.423	251.18	71.285
109.947	109.947	247.721	75.698
108.656	108.656	230.921	110.506
97.919	97.919	226.009	89.5
95.423	95.423	218.188	79.939
93.322	93.322	217.274	89.568
91.169	91.169	214.593	86.093
90.088	90.088	210.759	72.718
88.426	88.426	203.623	124.71
88.039	88.039	199.965	133.171
85.007	85.007	191.111	115.723
84.949	84.949	191.08	116.799
84.509	84.509	188.325	174.796
79.077	79.077	179.876	127.829
77.982	77.982	174.858	71.529
75.798	75.798	174.232	104.326
75.759	75.759	170.834	192.306
75.251	75.251	167.685	133.735
74.321	74.321	166.977	153.514
73.427	73.427	166.927	71.224
72.949	72.949	166.712	116.649
72.425	72.425	166.178	112.855
70.658	70.658	164.668	115.837
70.658	70.658	162.169	81.297
70.447	70.447	159.126	307.063
69.733	69.733	156.052	98.501
69.4	69.4	155.851	84.758
68.765	68.765	154.058	100.771
68.362	68.362	152.718	75.412
68.346	68.346	151.441	84.758
68.338	68.338	147.587	73.83
68.175	68.175	144.434	89.811
67.629	67.629	143.412	81.297
66.473	66.473	141.86	137.902
66.299	66.299	140.977	84.028
64.553	64.553	140.894	195.396
63.517	63.517	139.612	94.423
63.382	63.382	137.648	195.396
62.915	62.915	136.784	137.902
62.913	62.913	136.651	107.502
62.719	62.719	136.6	121.983
62.318	62.318	136.6	101.695
62.029	62.029	132.463	77.811
62.028	62.028	131.383	107.372
58.54	58.54	129.024	106.868
58.345	58.345	127.585	72.989
58.332	58.332	127.363	76.841
58.332	58.332	126.122	94.677
57.352	57.352	126.122	91.408
57.038	57.038	124.828	108.58
56.952	56.952	123.273	73.722
56.79	56.79	122.097	72.756
56.37	56.37	121.961	83.304
56.34	56.34	121.961	127.999
56.096	56.096	120.388	110.725
56.095	56.095	117.55	98.491
55.506	55.506	116.732	138.823
54.898	54.898	116.687	134.906
54.777	54.777	115.653	75.026
54.586	54.586	113.668	133.767
54.586	54.586	110.494	73.956
53.861	53.861	110.013	84.966
53.506	53.506	107.108	111.241
53.176	53.176	105.285	127.943
52.801	52.801	104.637	137.22
52.766	52.766	104.393	226.832
52.088	52.088	99.844	77.54
51.31	51.31	97.37	128.304
51.213	51.213	96.877	142.646
51.213	51.213	96.658	89.058
51.058	51.058	95.326	93.588
51.058	51.058	93.87	106.336
50.654	50.654	93.119	142.797
50.453	50.453	92.822	151.56
50.434	50.434	91.446	78.445
50.434	50.434	91	101.336
50.4	50.4	90.686	81.68
49.925	49.925	90.569	99.609
49.502	49.502	90.182	209.041
49.416	49.416	90.058	134.317
49.325	49.325	88.115	75.491
49.202	49.202	88.084	156.225
48.923	48.923	87.763	85.391
48.923	48.923	87.562	80.344
48.863	48.863	84.643	80.407
48.692	48.692	83.706	137.503
48.239	48.239	83.626	179.564
48.039	48.039	83.25	109.264
47.69	47.69	83.216	76.83
47.658	47.658	80.43	113.628
47.654	47.654	79.732	70.614
47.507	47.507	79.69	151.393
47.364	47.364	79.364	99.654
47.364	47.364	78.993	117.21
47.27	47.27	78.816	136.817
46.698	46.698	78.113	177.328
46.69	46.69	77.499	89.178
46.388	46.388	77.249	103.304
45.714	45.714	76.964	134.097
45.57	45.57	76.331	124.314
45.412	45.412	76.282	142.643
45.309	45.309	74.171	82.089
45.249	45.249	72.71	214.024
45.244	45.244	72.088	111.849
44.933	44.933	71.248	96.318
44.905	44.905	70.928	81.769
44.886	44.886	70.68	83.5
44.455	44.455	70.548	92.19
44.186	44.186	70.424	118.297
44.14	44.14	70.261	77.899
44.046	44.046	69.274	183.997
43.995	43.995	68.024	140.977
43.969	43.969	67.857	82.843
43.954	43.954	67.518	85.699
43.837	43.837	67.383	117.999
43.8	43.8	66.857	114.885
43.75	43.75	66.775	155.138
43.579	43.579	65.77	98.269
43.51	43.51	65.183	100.987
43.451	43.451	64.8	96.375
43.392	43.392	64.78	139.409
43.383	43.383	64.527	72.139
43.348	43.348	64.019	71.926
43.31	43.31	62.442	80.34
43.151	43.151	62	208.244
43.119	43.119	60.901	100.824
43.113	43.113	60.864	120.915
43.065	43.065	60.44	76.903
42.982	42.982	60.355	96.898
42.982	42.982	60.108	87.827
42.882	42.882	59.216	67.128
42.589	42.589	58.631	67.828
42.572	42.572	57.652	79.759
42.522	42.522	56.58	67.723
42.394	42.394	56.22	68.91
42.018	42.018	56.064	69.151
41.901	41.901	53.541	99.629
41.886	41.886	53.505	192.665
41.81	41.81	53.505	170.838
41.737	41.737	51.98	148.28
41.737	41.737	51.507	138.987
41.719	41.719	50.921	102.014
41.649	41.649	50.568	194.618
41.586	41.586	50.483	109.078
41.545	41.545	48.87	130.34
41.433	41.433	48.849	123.004
41.39	41.39	48.829	202.726
41.36	41.36	48.759	120.447
41.35	41.35	48.103	120.314
41.227	41.227	47.719	116.56
41.095	41.095	47.6	174.089
41.02	41.02	47.159	146.661
75.584	102.936	46.599	129.189
123.46	68.254	46.22	86.189
41.729	71.063	44.601	131.852
123.46	119.366	44.144	107.339
155.39	200.08	42.373	105.349
54	112.766	41.185	154.008
222.607	91.439	201.825	174.504
83.468	61.277	208.553	121.655
101.885	111.72	118.504	119.76
58.469	117.213	142.452	97.478
46.786	82.182	114.239	89.458
75.718	88.396	115.784	137.608
61.446	60.126	121.947	111.726
72.698	107.924	158.506	198.246
134.918	60.126	121.947	134.849
57.155	68.95	77.397	96.989
113.718	83.283	161.987	117.027
82.2	101.052	126.047	147.457
81.92	77.009	92.097	93.064
48.599	244.703	139.259	100.071
93.421	97.717	168.905	93.941
48.017	113.994	140.353	108.478
128.183	83.31	107.162	110.124
66.03	83.791	102.24	78.045
171.084	61.944	108.085	96.34
55.164	87.747	81.739	184.767
59.33	97.617	111.654	77.813
144.715	147.411	211.1	112.851
49.87	267.844	72.859	119.356
104.455	153.557	73.574	100.691
52.137	145.659	113.713	164.112
55.121	127.039	96.344	85.879
85.263	125.222	103.505	104.721
51.948	123.123	114.966	103.038
50.642	77.681	76.172	93.884
47.839	67.902	107.402	78.188
60.802	76.138	141.947	102.82
72.684	70.31	76.293	75.511
94.749	61.828	120.252	158.768
218.411	66.247	104.349	365.127
53.284	73.36	94.617	142.718
58.741	205.112	136.468	80.453
49.043	71.92	188.029	107.254
50.917	63.673	120.301	76.427
49.043	109.456	116.182	84.845
60.493	60.068	88.32	113.933
63.537	65.487	180.534	181.19
60.497	93.195	77.764	77.088
53.941	88.685	77.3	243.393
62.078	89.442	115.114	82.727
60.493	332.596	157.563	79.787
62.237	141.874	112.793	84.782
130.259	127.437	152.508	188.63
62.921	183.297	152.508	85.927
64.811	66.394	120.961	117.453
56.591	152.384	144.12	99.271
96.209	105.148	178.054	88.956
40.377	103.036	167.871	110.813
43.813	73.371	147.809	79.711
123.808	69.434	91.542	94.763
61.22	225.555	101.684	89.96
80.44	66.244	164.496	106.716
57.22	64.791	164.764	112.095
88.417	109.4	102.806	287.589
40.884	64.951	107.854	96.89
42.327	145.795	143.652	469.766
77.124	73.172	150.403	109.641
124.086	101.914	164.66	103.082
41.116	135.156	123.522	76.151
85.576	76.046	160.082	109.925
67.403	64.951	112.371	83.719
74.835	83.56	112.087	157.607
73.21	106.784	156.352	183.854
46.54	101.459	154.367	137.137
43.647	80.693	155.746	210.599
104.234	77.593	112.767	86.775
129.398	92.07	85.535	109.111
55.543	149.336	83.932	112.318
91.438	60.856	76.64	288.431
90.116	72.911	90.755	171.902
40.371	86.116	164.796	192.049
81.534	71.164	75.39	83.428
104.213	82.849	205.132	94.439
87.094	60.272	100.56	155.247
69.936	77.071	132.303	197.385
76.838	60.272	95.564	88.466
85.62	105.766	113.773	219.204
41.041	101.759	79.485	108.198
98.653	110.731	111.89	120.7
62.023	89.172	111.01	120.453
55.423	248.874	148.603	87.864
55.273	68.712	108.457	110.98
50.072	99.344	110.58	112.664
114.976	193.929	107.293	98.601
99.827	81.272	136.291	106.032
62.989	68.712	115.031	120.948
49.29	108.651	187.875	129.693
49.512	92.704	85.653	151.863
84.932	94.391	80.928	142.869
47.598	204.63	189.35	152.341
62.563	62.13	173.204	169.927
124.079	159.547	158.796	88.664
53.573	112.413	146.827	154.677
87.676	99.51	88.949	201.32
61.037	76.813	263.267	94.89
123.561	86.061	131.036	81.311
88.116	78.643	82.018	90.437
58.116	124.388	84.303	89.533
62.628	140.606	87.375	107.74
83.353	69.831	171.711	122.669
103.685	68.771	83.602	126.865
66.874	61.589	78.876	247.2
146.969	88.134	103.299	91.959
63.625	62.609	107.315	90.172
67.362	74.041	205.443	105.35
59.558	109.454	100.656	143.798
60.594	111.989	115.721	128.385
55.855	220.057	97.379	106.298
61.465	113.036	155.869	194.543
60.589	114.701	287.419	124.642
57.966	95.662	146.879	224.431
57.495	86.492	87.668	112.839
108.955	104.26	178.488	161.597
68.99	304.78	197.235	151.678
86.124	64.785	88.849	166.495
62.861	105.185	82.653	87.773
70.074	180.438	101.93	83.75
114.189	61.089	108.345	220.292
53.944	64.189	108.956	192.113
71.339	116.429	144.836	130.323
73.569	153.3	138.451	115.057
66.228	85.664	144.36	215.279
96.116	153.3	167.058	178.076
52.668	116.059	141.479	215.279
64.237	87.435	78.739	83.516
119.474	68.558	122.023	157.512
75.404	110.393	91.282	106.046
57.935	110.713	93.463	102.613
59.985	65.311	118.19	93.637
58.356	75.689	142.989	140.623
45.42	68.951	89.914	202.623
58.27	93.547	170.422	168.492
61.636	109.926	96.679	187.799
44.631	65.311	93.331	96.845
44.873	60.56	110.014	99.56
161.289	192.223	117.756	89.639
78.941	121.336	167.658	101.012
54.006	116.059	211.461	95.335
78.941	107.44	85.897	97.235
158.877	126.047	83.168	94.708
67.266	92.672	117.255	117.235
95.213	247.806	130.63	152.644
130.376	102.422	116.649	174.7
53.113	113.976	103.063	82.264
108.346	101.465	197.488	122.228
192.982	125.894	172.689	95.058
56.596	114.368	95.141	156.78
160.763	89.245	129.297	213.778
58.04	106.713	127.231	189.12
51.141	109.115	107.493	125.58
49.901	98.137	104.901	133.29
45.941	95.828	100.04	77.746
46.95	98.347	131.308	51.056
88.471	87.751	146.721	136.894
63.481	127.888	89.48	129.306
43.489	110.729	83.741	52.171
40.051	57.609	158.796	64.103
46.686	69.362	146.827	66.739
54.764	69.4	88.949	57.119
40.057	56.203	263.267	50.814
49.379	68.748	131.036	124.375
88.652	74.64	82.018	68.677
49.584	60.892	84.303	101.939
88.652	62.228	87.375	85.775
51.132	48.176	171.711	90.322
42.776	56.58	83.602	102.567
51.524	51.5	78.876	122.623
41.77	134.23	103.299	63.397
42.004	46.309	107.315	70.621
63.654	54.028	205.443	141.006
46.454	65.826	100.656	71.991
66.75	54.131	115.721	195.655
56.32	146.267	97.379	229.195
51.509	57.769	155.869	79.897
48.517	146.267	287.419	45.472
52.05	64.895	146.879	52.25
41.583	60.597	87.668	55.791
50.2	211.013	178.488	173.219
73.852	65.516	197.235	98.452
91.174	77.97	88.849	154.893
40.152	108.133	82.653	175.679
40.486	62	101.93	52.782
55.955	78.397	108.345	65.488
44.229	109.535	108.956	52.268
40.399	94.186	144.836	62.935
61	119.379	138.451	77.742
51.277	64.737	144.36	91.882
148.999	55.455	167.058	78.778
194.185	64.787	141.479	73.375
56.334	127.38	78.739	168.012
94.688	66.483	122.023	71.217
77.334	55.936	91.282	71.672
76.228	94.687	93.463	56.389
42.494	89.894	118.19	61.766
45.84	78.386	142.989	88.981
49.585	82.436	89.914	90.765
65.795	127.337	170.422	68.65
69.597	56.403	96.679	60.524
109.364	95.274	93.331	103.29
103.913	55.173	110.014	67.87
104.219	60.889	117.756	100.786
60.753	96.848	167.658	89.363
149.402	59.106	211.461	80.147
83.581	92.195	85.897	70.371
102.797	90.86	83.168	68.196
92.251	79.761	117.255	69.16
53.57	55.61	130.63	73.181
73.108	79.628	116.649	78.321
49.362	58.361	103.063	102.894
46.594	120.675	197.488	87.322
67.776	71.394	172.689	72.215
87.918	59.225	95.141	79.871
54.859	90.662	129.297	89.518
67.65	93.378	127.231	86.61
60.7	72.998	107.493	63.947
57.109	100.562	104.901	74.543
68.861	86.215	100.04	140.843
54.145	49.133	131.308	65.89
60.355	51.247	146.721	93.876
135.519	59.063	89.48	131.565
66.605	94.922	83.741	75.319
42.091	52.937	94.688	104.388
85.011	127.205	69.193	107.698
56.789	76.253	68.578	100.871
61.581	110.902	107.213	86.678
51.145	116.987	137.427	69.9
76.475	67.765	69.919	71.416
58.879	81.238	72.701	92.051
97.585	40.636	76.571	113.09
76.414	92.199	82.108	103.514
67.761	102.56	76.008	99.543
56.074	63.834	86.514	124.648
55.924	93.884	78.772	81.122
48.655	49.844	104.977	60.375
62.014	77.609	83.392	74.156
103.213	85.583	72.464	112.45
48.92	59.89	165.996	104.481
94.822	78.138	232.401	103.513
57.881	66.408	63.011	83.722
44.051	61.791	84.432	92.133
97.807	61.791	164.316	71.765
97.223	52.676	110.587	86.295
64.8	111.254	63.181	187.345
44.298	78.138	136.797	83.214
98.545	47.721	119.938	81.29
66.698	74.155	127.974	226.45
85.191	66.188	53.506	97.625
40.24	45.912	87.702	85.966
58.142	159.905	105.49	73.963
101.276	67.473	58.647	104.329
124.977	55.673	61.028	74.568
58.95	75.608	85.674	82.109
85.236	54.824	97.684	89.726
58.561	48.51	98.485	94.075
49.432	53.044	105.461	148.321
64.521	59.866	71.783	76.666
76.463	47.315	74.605	90.779
74.034	61.96	72.309	166.534
59.033	61.507	88.005	98.326
44.767	57.661	73.514	105.163
80.211	70.577	73.143	83.213
58.295	53.165	103.782	121.748
61.381	75.515	73.514	71.022
56.032	64.626	70.237	101.409
60.271	55.719	69.619	155.182
65.365	43.193	70.826	91.212
70.616	85.819	226.117	77.222
77.051	87.414	79.535	89.456
51.14	80.651	68.619	100.21
101.584	59.465	68.619	69.31
115.619	88.065	226.117	123.76
54.553	56.776	79.535	90.09
64.071	69.6	70.826
59.618	48.792	91.089
57.634	77.089	80.075
52.572	69.254	124.145
61.188	86.485	74.241
52.04	147.828	64.378
57.634	159.883	74.485
48.729	63.491	79.677
51.344	65.37	90.647
131.783	58.048	72.719
53.571	90.936	65.151
64.12	95.704	77.497
55.871	50.753	125.808
55.465	74.883	128.368
47.958	55.107	155.385
86.862	56.865	60.77
80.247	71.653	91.037
52.589	82.903	88.747
98.075	52.694	134.98
41.855	84.181	119.13
80.247	65.53	124.956
89.469	56.426	66.973
79.697	105.472	180.562
65.979	55.964	100.758
60.734	66.575	88.096
57.483	61.191	102.985
54.843	57.256	127.891
73.874	63.778	219.529
42.574	87.421	92.183
43.989	64.137	75.39
57.228	51.671	120.695
74.947	64.41	87.718
74.021	74.676	111.202
	73.313	65.398
	245.432	103.309
	59.963	84.641
	82.043	117.68
	87.786	72.834
	114.384	66.549
	88.264	105.318
	89.221	66.681
	62.407	105.541
	77.305	87.132
	99.164	68.494
	84.761	65.336
	77.124	129.959
	109.39	68.1
	76.673	70.823
		82.146
		89.613
		88.939
		67.066
		142.682
		109.789
		104.603
		109.78
		81.083
		72.076
		94.145
		84.917
		92.092
		172.336
		84.802
		89.715
		69.168
		80.243
		54.706
		110.256
		91.102
		79.637
		54.76
		70.751
		63.919
		69.991
		107.088
		75.413
		134.029
		187.875
		84.166
		112.526
		60.291
		106.926
		67.25
		80.909
		129.875
		86.664
		82.475
		76.099
		86.664
		67.482
		71.379
		131.144
		79.77
		85.9
		127.915
		96.22
		77.655
		133.149
		112.928
		72.932
		122.236
		102.753
		93.293

### Sheet: N2A_Stastical Analysis
Kruskal-Wallis				Multiple comparision
Table Analyzed	Final N2A			Number of families	1
				Number of comparisons per family	6
Kruskal-Wallis test				Alpha	0.05
P value	<0.0001
Exact or approximate P value?	Approximate			Dunn's multiple comparisons test	Mean rank diff.	Significant?	Summary	Adjusted P Value
P value summary	****			AAV-tdTOMATO vs. AAV-NR2F1	-205.3	Yes	****	<0.0001	A-B
Do the medians vary signif. (P < 0.05)?	Yes			AAV-tdTOMATO vs. AAV-NR2F6	-656.6	Yes	****	<0.0001	A-C
Number of groups	4			AAV-tdTOMATO vs. AAV-NR2F1+AAV-NR2F6	-700.4	Yes	****	<0.0001	A-D
Kruskal-Wallis statistic	537			AAV-NR2F1 vs. AAV-NR2F6	-451.3	Yes	****	<0.0001	B-C
				AAV-NR2F1 vs. AAV-NR2F1+AAV-NR2F6	-495.1	Yes	****	<0.0001	B-D
Data summary				AAV-NR2F6 vs. AAV-NR2F1+AAV-NR2F6	-43.78	No	ns	>0.9999	C-D
Number of treatments (columns)	4
Number of values (total)	1948			Test details	Mean rank 1	Mean rank 2	Mean rank diff.	n1	n2	Z
				AAV-tdTOMATO vs. AAV-NR2F1	581	786.4	-205.3	474	489	5.663
				AAV-tdTOMATO vs. AAV-NR2F6	581	1238	-656.6	474	544	18.58
				AAV-tdTOMATO vs. AAV-NR2F1+AAV-NR2F6	581	1281	-700.4	474	441	18.82
				AAV-NR2F1 vs. AAV-NR2F6	786.4	1238	-451.3	489	544	12.88
				AAV-NR2F1 vs. AAV-NR2F1+AAV-NR2F6	786.4	1281	-495.1	489	441	13.4
				AAV-NR2F6 vs. AAV-NR2F1+AAV-NR2F6	1238	1281	-43.78	544	441	1.215
				Compact letter display
				AAV-NR2F1+AAV-NR2F6	A
				AAV-NR2F6	A
				AAV-NR2F1	B
				AAV-tdTOMATO	C

### Sheet: Primary_Neuron_neurite_length
AAV-GFP	AAV-NR2F6	AAV-NR2F1	AAV-NR2F1+AAV-NR2F6
	30.2484	197.349	146.089
	29.0187	183.868	14.7018
21.2349	98.6488	139.141	40.6258
	96.9337	129.024	50.3558
21.6221	67.6783	127.777	17.7217					Group	Number of neuron analysed
	24.5483	118.646	109.168					AAV-GFP	90
11.1862	79.1385	116.339	30.6357					AAV-NR2F1	139
11.4839	37.3859	106.262	35.6886					AAV-NR2F6	107
41.1938	68.8381	104.225	61.0164					AAV-NR2F1+AAV-NR2F6	70
34.6925	64.9029	99.7613	145.323
22.055	43.4775	96.9838	19.7269
38.3668	35.1919	96.9111	30.7128
20.0595	38.1824	95.8127	38.1212
	91.9737	93.5671	122.614
26.8751	75.8241	92.6954	61.4274
46.0092	60.6731	92.2052	44.2809
9.58528	99.0993	90.7379	39.076
32.6799	46.0498	86.3327	53.8182
21.8396	93.8235	86.1131	70.7733
30.4349	46.2935	84.5343	62.9286
38.3668	70.5996	84.5093	25.5216
24.6582	77.9644	82.4748	27.635
15.3853	19.0714	82.391	54.821
13.6474	35.1919	80.9017	62.4791
28.4184	44.2912	78.7405	56.2403
66.2144	57.4534	75.5206	10.9253
27.9523	86.5412	75.5191	33.5121
21.1665	131.103	71.5017	20.6105
23.7911	53.3312	70.6465	129.443
46.7251	19.6586	70.5268	52.1581
28.0858	131.848	70.0262	55.4019
38.879	32.3175	68.5403	25.1618
22.3526	94.4653	64.7267	38.8958
38.1479	71.6149	64.3754	41.2761
32.942	30.3208	60.187	61.4756
36.6085	50.7873	60.1718	120.013
18.4912	59.2136	59.975	61.2963
15.2548	21.7001	56.7305	22.085
	64.4991	55.814	39.5238
24.5856	59.3871	55.0879	145.716
15.4942	113.479	54.5938	42.4219
16.3066	137.7	52.0811	34.4215
	69.3214	51.2319	99.3065
	39.4242	48.5005	33.1747
52.9426	82.2297	47.6171	18.8859
44.4199	18.6134	45.6228	193.911
44.1388	78.694	45.5969	21.4251
28.5694	73.5878	44.7773	100.732
32.5081	34.4316	42.726	59.4674
26.7068	36.6007	40.799	56.0391
18.8346	67.6267	40.1071	59.2157
17.2668	123.67	39.928	106.361
22.4352	109.633	38.4526	23.3861
25.7246	39.9691	36.5567	33.1894
34.2721	32.2757	31.2193	67.2975
23.6013	58.6089	28.8891	74.4663
54.2817	32.8748	23.3754	75.7386
33.7568	74.06	21.6217	27.8599
43.6088	30.2466	13.2481	41.7216
28.5997	39.0501	3.21247	36.3564
30.7989	15.5617	53.3881	41.3599
44.6924	23.0949	99.0394	61.4208
20.8111	26.17	57.9539	34.015
16.8979	27.3251	50.8222	40.6515
16.0759	27.3708	78.1149	23.2407
28.3593	27.7275	77.3319	33.4583
26.1902	30.5706	86.1724	59.6983
27.0371	30.9464	95.4322	38.8138
	33.2905	58.3784	25.2492
13.3127	34.2141	65.2877	20.732
	39.1677	96.0448
15.5742	41.1905	87.6914
28.3908	42.9609	162.35
17.1069	43.6078	106.086
43.4542	45.5848	123.705
20.0905	46.9426	145.23
	47.377	122.995
	49.9769	112.716
34.0291	52.9182	89.3961
17.1703	57.079	130.868
18.7314	57.7782	85.8146
28.197	57.8216	73.7629
16.586	58.0358	68.3828
19.2813	62.1395	64.6886
	65.2258	72.4267
19.1353	66.1589	186.526
24.486	68.0271	91.0291
	71.5914	122.166
	71.7174	98.0885
	75.886	121.352
34.6925	77.2015	54.5983
	78.2422	47.6744
40.9111	79.2096	127.376
27.8741	101.492	66.1973
73.4237	102.903	121.369
33.5232	111.761	91.1641
25.4227	115.17	63.7731
42.3551	123.984	72.9476
17.1323	179.662	104.394
15.2576	192.447	74.5447
25.4827	44.4769	79.5107
73.1002	38.9841	87.3215
16.3439	44.0402	79.8988
29.3296	52.6111	77.7856
28.4016	53.0701	67.2634
29.3055	60.1644	72.4903
30.3137	62.0707	77.0208
	43.6791	49.8626
		33.5769
		73.9952
		77.4446
		60.1492
		47.858
		46.8667
		47.4521
		39.8905
		52.351
		52.5245
		57.246
		103.188
		60.1625
		65.545
		31.8823
		30.7023
		73.8545
		82.6554
		89.7723
		69.4587
		69.8831
		45.6593
		18.5895
		102.694
		102.299
		14.3685
		72.9476
		104.394
		74.5447
		79.5107
		87.3215

### Sheet: Primary_neuron_stastical_test
Table Analyzed	Data 1			Number of families	1
				Number of comparisons per family	6
Kruskal-Wallis test				Alpha	0.05
P value	<0.0001
Exact or approximate P value?	Approximate			Dunn's multiple comparisons test	Mean rank diff.	Significant?	Summary	Adjusted P Value
P value summary	****			AAV-GFP vs. AAV-NR2F6	-133.7	Yes	****	<0.0001	A-B
Do the medians vary signif. (P < 0.05)?	Yes			AAV-GFP vs. AAV-NR2F1	-190.2	Yes	****	<0.0001	A-C
Number of groups	4			AAV-GFP vs. AAV-NR2F1+AAV-NR2F6	-107.1	Yes	****	<0.0001	A-D
Kruskal-Wallis statistic	141.7			AAV-NR2F6 vs. AAV-NR2F1	-56.48	Yes	**	0.0011	B-C
				AAV-NR2F6 vs. AAV-NR2F1+AAV-NR2F6	26.67	No	ns	0.7989	B-D
Data summary				AAV-NR2F1 vs. AAV-NR2F1+AAV-NR2F6	83.15	Yes	****	<0.0001	C-D
Number of treatments (columns)	4
Number of values (total)	407			Test details	Mean rank 1	Mean rank 2	Mean rank diff.	n1	n2	Z
				AAV-GFP vs. AAV-NR2F6	84.63	218.4	-133.7	87	110	7.923
				AAV-GFP vs. AAV-NR2F1	84.63	274.8	-190.2	87	137	11.79
				AAV-GFP vs. AAV-NR2F1+AAV-NR2F6	84.63	191.7	-107.1	87	73	5.734
				AAV-NR2F6 vs. AAV-NR2F1	218.4	274.8	-56.48	110	137	3.751
				AAV-NR2F6 vs. AAV-NR2F1+AAV-NR2F6	218.4	191.7	26.67	110	73	1.502
				AAV-NR2F1 vs. AAV-NR2F1+AAV-NR2F6	274.8	191.7	83.15	137	73	4.878
				Compact letter display
				AAV-NR2F1	A
				AAV-NR2F6	B
				AAV-NR2F1+AAV-NR2F6	B
				AAV-GFP	C
