## Supplementary_Table for "Nuclear Receptor Transcription Factors promote axon regeneration in the Adult Corticospinal Tract": Supplementary Table S5.xlsx

### Sheet: fiber index
200um					400um					600um
AAV-GFP	AAV-NR2F6	AAV-NR2F1	AAV-NR2F1+NR2F6		AAV-GFP	AAV-NR2F6	AAV-NR2F1	AAV-NR2F1+NR2F6		AAV-GFP	AAV-NR2F6	AAV-NR2F1	AAV-NR2F1+NR2F6
0.031505	0.210191	0.233831	0.315346		0.014002	0.119427	0.19403	0.161889		0.005834	0.066242	0.10199	0.038786
0.041712	0.286957	0.297362	0.417722		0.030187	0.177391	0.177458	0.225738		0.012075	0.092696	0.079928	0.10443
0.035176	0.341704	0.358039	0.327586		0.020101	0.216143	0.244014	0.162835		0.008794	0.114798	0.095781	0.049808
0.052239	0.315693	0.226782	0.234186		0.026119	0.177007	0.181425	0.118439		0.005597	0.09854	0.095032	0.051144
		Group	Number of animals
		AAV-GFP	4
		AAV-NR2F6	4
		AAV-NR2F1	4
		AAV-NR2F1+NR2F6	4

### Sheet: medullary count
Control GFP					NR2F1					NR2F6					NR2F1+NR2F6
animal	medulla	Mean		animal	medulla	Mean				animal	medulla	Mean			animal	medulla	Mean
1a	826	857		A1a	451	402				Nr2f6A1a	692	628			Nr2f6f1A1a	643	593
1b	889			A1b	353					Nr2f6A1b	564				Nr2f6f1A1b	544
2a	999	911		A2a	334	417				Nr2f6A2a	538	575			Nr2f6f1A2a	411	474
2b	824			A2b	501					Nr2f6A2b	613				Nr2f6f1A2b	538
3a	866	796		A3a	403	438.5				Nr2f6A3a	464	557.5			Nr2f6f1A3a	538	522
3b	726			A3b	474					Nr2f6A3b	651				Nr2f6f1A3b	506
4A	529	536		A4a	483	463				Nr2f6A4a	435	548			Nr2f6f1A4a	723	743
4B	544			A4b	444					Nr2f6A4b	661				Nr2f6f1A4b	763

### Sheet: Stastical test
Stastical test for 200um
Table Analyzed	200um					Number of families	1
Data sets analyzed	A-D					Number of comparisons per family	3
						Alpha	0.05
ANOVA summary
F	21.18					Dunnett's multiple comparisons test	Mean Diff.	95.00% CI of diff.	Below threshold?	Summary	Adjusted P Value	A-?
P value	<0.0001					AAV-GFP vs. AAV-NR2F6	-0.2485	-0.3556 to -0.1414	Yes	***	0.0001	B	AAV-NR2F6
P value summary	****					AAV-GFP vs. AAV-NR2F1	-0.2388	-0.3459 to -0.1317	Yes	***	0.0002	C	AAV-NR2F1
Significant diff. among means (P < 0.05)?	Yes					AAV-GFP vs. AAV-NR2F1+NR2F6	-0.2836	-0.3906 to -0.1765	Yes	****	<0.0001	D	AAV-NR2F1+NR2F6
R squared	0.8412
						Test details	Mean 1	Mean 2	Mean Diff.	SE of diff.	n1	n2	q	DF
Brown-Forsythe test						AAV-GFP vs. AAV-NR2F6	0.04016	0.2886	-0.2485	0.03992	4	4	6.225	12
F (DFn, DFd)	1.371 (3, 12)					AAV-GFP vs. AAV-NR2F1	0.04016	0.279	-0.2388	0.03992	4	4	5.983	12
P value	0.2986					AAV-GFP vs. AAV-NR2F1+NR2F6	0.04016	0.3237	-0.2836	0.03992	4	4	7.103	12
P value summary	ns
Are SDs significantly different (P < 0.05)?	No
Bartlett's test
Bartlett's statistic (corrected)	7.621
P value	0.0545
P value summary	ns
Are SDs significantly different (P < 0.05)?	No
ANOVA table	SS	DF	MS	F (DFn, DFd)	P value
Treatment (between columns)	0.2025	3	0.0675	F (3, 12) = 21.18	P<0.0001
Residual (within columns)	0.03824	12	0.003187
Total	0.2408	15
Data summary
Number of treatments (columns)	4
Number of values (total)	16
Stastical test for 400um
Table Analyzed	400um					Number of families	1
Data sets analyzed	A-D					Number of comparisons per family	3
						Alpha	0.05
ANOVA summary
F	22.47					Dunnett's multiple comparisons test	Mean Diff.	95.00% CI of diff.	Below threshold?	Summary	Adjusted P Value	A-?
P value	<0.0001					AAV-GFP vs. AAV-NR2F6	-0.1499	-0.2137 to -0.08604	Yes	***	0.0001	B	AAV-NR2F6
P value summary	****					AAV-GFP vs. AAV-NR2F1	-0.1766	-0.2405 to -0.1128	Yes	****	<0.0001	C	AAV-NR2F1
Significant diff. among means (P < 0.05)?	Yes					AAV-GFP vs. AAV-NR2F1+NR2F6	-0.1446	-0.2085 to -0.08078	Yes	***	0.0002	D	AAV-NR2F1+NR2F6
R squared	0.8489
						Test details	Mean 1	Mean 2	Mean Diff.	SE of diff.	n1	n2	q	DF
Brown-Forsythe test						AAV-GFP vs. AAV-NR2F6	0.0226	0.1725	-0.1499	0.0238	4	4	6.299	12
F (DFn, DFd)	0.5987 (3, 12)					AAV-GFP vs. AAV-NR2F1	0.0226	0.1992	-0.1766	0.0238	4	4	7.422	12
P value	0.628					AAV-GFP vs. AAV-NR2F1+NR2F6	0.0226	0.1672	-0.1446	0.0238	4	4	6.077	12
P value summary	ns
Are SDs significantly different (P < 0.05)?	No
Bartlett's test
Bartlett's statistic (corrected)	6.382
P value	0.0945
P value summary	ns
Are SDs significantly different (P < 0.05)?	No
ANOVA table	SS	DF	MS	F (DFn, DFd)	P value
Treatment (between columns)	0.07635	3	0.02545	F (3, 12) = 22.47	P<0.0001
Residual (within columns)	0.01359	12	0.001133
Total	0.08994	15
Data summary
Number of treatments (columns)	4
Number of values (total)	16
Stastical test for 600um
Table Analyzed	600um					Number of families	1
Data sets analyzed	A-D					Number of comparisons per family	3
						Alpha	0.05
ANOVA summary
F	18.79					Dunnett's multiple comparisons test	Mean Diff.	95.00% CI of diff.	Below threshold?	Summary	Adjusted P Value	A-?
P value	<0.0001					AAV-GFP vs. AAV-NR2F6	-0.08499	-0.1201 to -0.04986	Yes	****	<0.0001	B	AAV-NR2F6
P value summary	****					AAV-GFP vs. AAV-NR2F1	-0.08511	-0.1202 to -0.04998	Yes	****	<0.0001	C	AAV-NR2F1
Significant diff. among means (P < 0.05)?	Yes					AAV-GFP vs. AAV-NR2F1+NR2F6	-0.05297	-0.08810 to -0.01784	Yes	**	0.0043	D	AAV-NR2F1+NR2F6
R squared	0.8245
						Test details	Mean 1	Mean 2	Mean Diff.	SE of diff.	n1	n2	q	DF
Brown-Forsythe test						AAV-GFP vs. AAV-NR2F6	0.008075	0.09307	-0.08499	0.01309	4	4	6.491	12
F (DFn, DFd)	0.8300 (3, 12)					AAV-GFP vs. AAV-NR2F1	0.008075	0.09318	-0.08511	0.01309	4	4	6.5	12
P value	0.5026					AAV-GFP vs. AAV-NR2F1+NR2F6	0.008075	0.06104	-0.05297	0.01309	4	4	4.045	12
P value summary	ns
Are SDs significantly different (P < 0.05)?	No
Bartlett's test
Bartlett's statistic (corrected)	10.21
P value	0.0168
P value summary	*
Are SDs significantly different (P < 0.05)?	Yes
ANOVA table	SS	DF	MS	F (DFn, DFd)	P value
Treatment (between columns)	0.01933	3	0.006444	F (3, 12) = 18.79	P<0.0001
Residual (within columns)	0.004115	12	0.0003429
Total	0.02345	15
Data summary
Number of treatments (columns)	4
Number of values (total)	16
