## Supplementary_Table for "Nuclear Receptor Transcription Factors promote axon regeneration in the Adult Corticospinal Tract": Supplementary Table S6.xlsx

### Sheet: fiber index
500um					1000um					1500um
AAV-GFP	AAV-NR2F1	AAV-NR2F6			AAV-GFP	AAV-NR2F1	AAV-NR2F6			AAV-GFP	AAV-NR2F1	AAV-NR2F6
0.0184372	0.0809817	0.0400163			0.0104477	0.0636512	0.0466776			0.0116769	0.0552463	0.025253
0.018243	0.0705445	0.043865			0.0117697	0.0464304	0.0555566			0.0147121	0.0701078	0.0220772
0	0.230585	0.228669			0	0.131649	0.090444			0	0.0351064	0.040956
0.002024	0.235119	0.246127			0.002024	0.091518	0.053356			0	0	0
0	0.367619	0.118421			0	0.230476	0.065789			0	0.0971429	0
0	0.171512	0.160848			0	0.130814	0.094763			0	0.055814	0.046135
0	0.221948	0.136364			0	0.090012	0.090909			0	0.0388409	0.083333
0	0.310907	0.191011			0	0.177054	0.131086			0	0.11119	0.059925
0	0.277512				0	0.184211				0	0.100478
	Group	Number of animals	Lesion completeness	Supply figure
	AAV-GFP	9	Complete crush	supply fig2
	AAV-NR2F1	9	Complete crush	supply fig2
	AAV-NR2F6	8	Complete crush	supply fig2

### Sheet: Stastical_test
Stastical test for 500um
Table Analyzed	Reg 500		Number of families	1
			Number of comparisons per family	3
Kruskal-Wallis test			Alpha	0.05
P value	0.0001
Exact or approximate P value?	Approximate		Dunn's multiple comparisons test	Mean rank diff.	Significant?	Summary	Adjusted P Value
P value summary	***		AAV-GFP vs. AAV-NR2F1	-14.89	Yes	****	<0.0001	A-B
Do the medians vary signif. (P < 0.05)?	Yes		AAV-GFP vs. AAV-NR2F6	-10.88	Yes	**	0.0097	A-C
Number of groups	3		AAV-NR2F1 vs. AAV-NR2F6	4.014	No	ns	0.8317	B-C
Kruskal-Wallis statistic	18.39
			Test details	Mean rank 1	Mean rank 2	Mean rank diff.	n1	n2	Z
Data summary			AAV-GFP vs. AAV-NR2F1	5	19.89	-14.89	9	9	4.154
Number of treatments (columns)	3		AAV-GFP vs. AAV-NR2F6	5	15.88	-10.88	9	8	2.944
Number of values (total)	26		AAV-NR2F1 vs. AAV-NR2F6	19.89	15.88	4.014	9	8	1.087
			Compact letter display
			AAV-NR2F1	A
			AAV-NR2F6	A
			AAV-GFP	B
Stastical test for 1000um
Table Analyzed	Reg 1000		Number of families	1
			Number of comparisons per family	3
Kruskal-Wallis test			Alpha	0.05
P value	0.0001
Exact or approximate P value?	Approximate		Dunn's multiple comparisons test	Mean rank diff.	Significant?	Summary	Adjusted P Value
P value summary	***		AAV-GFP vs. AAV-NR2F1	-14.78	Yes	***	0.0001	A-B
Do the medians vary signif. (P < 0.05)?	Yes		AAV-GFP vs. AAV-NR2F6	-11	Yes	**	0.0087	A-C
Number of groups	3		AAV-NR2F1 vs. AAV-NR2F6	3.778	No	ns	0.9195	B-C
Kruskal-Wallis statistic	18.25
			Test details	Mean rank 1	Mean rank 2	Mean rank diff.	n1	n2	Z
Data summary			AAV-GFP vs. AAV-NR2F1	5	19.78	-14.78	9	9	4.123
Number of treatments (columns)	3		AAV-GFP vs. AAV-NR2F6	5	16	-11	9	8	2.978
Number of values (total)	26		AAV-NR2F1 vs. AAV-NR2F6	19.78	16	3.778	9	8	1.023
			Compact letter display
			AAV-NR2F1	A
			AAV-NR2F6	A
			AAV-GFP	B
Stastical test for 1500um
Table Analyzed	Reg 1500		Number of families	1
			Number of comparisons per family	3
Kruskal-Wallis test			Alpha	0.05
P value	0.0018
Exact or approximate P value?	Approximate		Dunn's multiple comparisons test	Mean rank diff.	Significant?	Summary	Adjusted P Value
P value summary	**		AAV-GFP vs. AAV-NR2F1	-12.33	Yes	**	0.0013	A-B
Do the medians vary signif. (P < 0.05)?	Yes		AAV-GFP vs. AAV-NR2F6	-7.792	No	ns	0.0927	A-C
Number of groups	3		AAV-NR2F1 vs. AAV-NR2F6	4.542	No	ns	0.6252	B-C
Kruskal-Wallis statistic	12.67
			Test details	Mean rank 1	Mean rank 2	Mean rank diff.	n1	n2	Z
Data summary			AAV-GFP vs. AAV-NR2F1	6.833	19.17	-12.33	9	9	3.521
Number of treatments (columns)	3		AAV-GFP vs. AAV-NR2F6	6.833	14.63	-7.792	9	8	2.158
Number of values (total)	26		AAV-NR2F1 vs. AAV-NR2F6	19.17	14.63	4.542	9	8	1.258
			Compact letter display
			AAV-NR2F1	A
			AAV-NR2F6	A B
			AAV-GFP	B

### Sheet: medulla_count
Control						Nr2f1								Nr2f6
Animal		Medulla	total medulla count			Animal		Medulla	total medulla count					Animal		Medulla	total medulla count
1	a	178	415			1	a							1	a
1	b	237				1	b							1	b
2	a	432	1110			2	a							2	a
2	b	678				2	b							2	b
3	a	431	648			3	a	1301	1880					Animal		Medulla
3	b	217				3	b	579						3	a	328	568
4	a	306	494			4	a	247	672					3	b	240
4	b	188				4	b	425						4	a	264	581
5	a	217	416			5	a	176	525					4	b	317
5	b	199				5	b	349						5	a	323	456
6	a	550	1146			6	a	430	860					5	b	133
6	b	596				6	b	430						6	a	image not present
7	a	427	745			7	a	85	811					6	b	image not present
7	b	318				7	b	167						7	a	365	802
8	a	317	822			8	a	121	706					7	b	437
8	b	505				8	b	Image not present						8	a	168	396
9	a	389	740			9	a	143	418					8	b	228
9	b	351				9	b	275						9	a	128	267
														9	b	139
