## Supplementary_Table for "Nuclear Receptor Transcription Factors promote axon regeneration in the Adult Corticospinal Tract": Supplementary Table S7.xlsx

### Sheet: hip_rise_NR2F1
5WPI						6WPI							7WPI							8WPI							9WPI
A1	A2	A4	A5	A7		A1	A2	A4	A5	A7			A1	A2	A4	A5	A7			A1	A2	A4	A5	A7			A1	A2	A4	A5	A7
3.666	3.082	3.466	2.943	19.2278		3.286	3.621	3.21	3.021	24.693	2.4693		3.992	2.934	2.781	2.85	25.0469	2.50469		4.274	3.842	3.399	3.52	27.1526	2.71526		3.847	3.753	3.175	3.714	25.2247	2.52247
3.464		3.852	3.512	18.8747		3.379	3.303	3.07	3.72	24.343	2.4343		3.648			3.121	24.3434	2.43434		3.514	3.199	3.589	4.412	20.464	2.0464		4.373	4.191	3.497	4.401	23.2842	2.32842
3.057			3.08	19.7587		3.802	3.52		3.698	21.165	2.1165		3.976			3.846	29.8196	2.98196		3.679			3.803	25.7556	2.57556		3.345			4.786	23.4594	2.34594
3.214			3.181	20.1092		3.477			3.879	29.286	2.9286		3.789			3.504	28.2194	2.82194		3.817			4.25	27.5082	2.75082		4.002			4.11	23.2842	2.32842
3.621			2.821	20.4622		3.824			3.364	22.753	2.2753		3.811				24.8717	2.48717		3.446				27.1526	2.71526		3.924				25.6967	2.56967
3.425										32.639	3.2639																				22.4003	2.24003
										25.4	2.54																				23.9954	2.39954
										19.05	1.905																				25.7556	2.57556
										20.1117	2.01117
3.40783	3.082	3.659	3.1074			3.5536	3.4813	3.14	3.5364		2.43		3.8432	2.934	2.781	3.33		2.6		3.746	3.52	3.494	3.996		2.5		3.8982	3.972	3.336	4.2527		2.4

### Sheet: hip_rise_control
5WPI					6WPI					7WPI				8WPI					9WPI
A1	A2	A3	A7		A1	A2	A3	A7		A1	A2	A3	A7	A1	A2	A3	A7		A1	A2	A3	A7
2.01	1.362	1.833	1.79908		1.834	1.917	1.592	1.57023		1.929	1.488	1.929	1.63342	2.639	1.856	1.823	1.6419		2.157	2.778	2.453	2.08128
1.326	1.352	2.075	1.5875		1.584	1.596	1.431	1.5875		1.857	1.743	1.665	1.85489	1.723	1.957	2.158	1.9595		2.724	2.22	2.851	2.32867
1.736	1.9	2.097	1.55219		1.722	1.559	1.582	1.35865		1.858	1.757	1.98	1.90586	2.421	1.959	1.759	1.90556		2.156	2.072	2.424	2.2225
1.435	2.106	2.217	1.83464		1.632	1.752	1.728	1.9591		2.223	1.624	1.761	1.87156	2.397	2.32	1.657	1.87		2.481	2.378	1.459	2.08128
1.572	1.668	1.79	1.28778		1.716	1.787	1.263	2.09931		1.922	1.69		2.17805	3.567	1.759	1.827	2.15			2.287		2.09906
																						2.08128
1.6158	1.6776	2	1.61		1.6976	1.7222	1.5192	1.71		1.9578	1.6604	1.83375	1.88	2.54	1.9702	1.8448	1.9		2.37	2.34	2.29	2.14

### Sheet: hip_rise_NR2F6
	5WPI						6WPI						7WPI						8WPI						9WPI
	A6	A2	A3	A7			A6	A2	A3	A7			A6	A2	A3	A7			A6	A2	A3	A7			A6	A2	A3	A7
	3.858	3.192	3.544	25.0145	2.50145		4.053	3.835	3.217	32.8112	3.28112		4.193	3.464	3.542	35.4584	3.54584		4.523	3.784	3.566	35.11	3.511		4.42	3.814	4.429	31.17	3.117
	4.218	3.323	3.393	19.7156	1.97155		4.195	3.086	2.764	23.2666	2.32666		3.978	3.317		38.8112	3.88112		4.241	3.678	4.42	32.16	3.216		4.406	3.93	4.004	30.92	3.092
	4.607	3.42		19.5657	1.95657		4.444			21.7122	2.17122		4.467	3.437		25.2842	2.52842		4.238	4.241		34.51	3.451		4.27	3.986	4.054	33.87	3.387
	4.076	4.325		19.0369	1.90369		4.917			22.9087	2.29087		4.351	3.759		23.1064	2.31064		4.549	4.042					4.954
	4.077	4.114		18.0344	1.80344		3.978			26.1781	2.61781		4.279			27.1526	2.71526		4.408
				22.7997	2.27997					23.1345	2.31345
	4.16	3.675	3.469		2.069		4.3	3.4	2.99		2.5		4.25	3.49	3.542		2.99		4.39	4	4		3.39		4.5	4	4		3.19

### Sheet: Normalized_grip_strength 
AAV-GFP	AAV-NR2F1	AAV-NR2F6
1.279	3.26	2.6
1.22	3.27	3.35
1.57	2.93	2.7372
1.18	1.89	2.895
	2.6011
Table Analyzed	Data 1				Number of families	1
					Number of comparisons per family	2
Kruskal-Wallis test					Alpha	0.05
P value	0.0113
Exact or approximate P value?	Exact				Dunn's multiple comparisons test	Mean rank diff.	Significant?	Summary	Adjusted P Value	A-?
P value summary	*				AAV-GFP vs. AAV-NR2F1	-6.5	Yes	*	0.0257	B	AAV-NR2F1
Do the medians vary signif. (P < 0.05)?	Yes				AAV-GFP vs. AAV-NR2F6	-6.5	Yes	*	0.0365	C	AAV-NR2F6
Number of groups	3
Kruskal-Wallis statistic	7.714				Test details	Mean rank 1	Mean rank 2	Mean rank diff.	n1	n2	Z
					AAV-GFP vs. AAV-NR2F1	2.5	9	-6.5	4	5	2.488
Data summary					AAV-GFP vs. AAV-NR2F6	2.5	9	-6.5	4	4	2.36
Number of treatments (columns)	3
Number of values (total)	13

### Sheet: statistical-test output
Control vs NR2F1
Table Analyzed	Data 1								Compare each cell mean with the other cell mean in that row
Two-way RM ANOVA	Matching: Stacked								Number of families	1
Assume sphericity?	No								Number of comparisons per family	5
Alpha	0.05								Alpha	0.05
Source of Variation	% of total variation	P value	P value summary	Significant?	Geisser-Greenhouse's epsilon				Šídák's multiple comparisons test	Mean Diff.	95.00% CI of diff.	Below threshold?	Summary	Adjusted P Value
Time x Column Factor	1.032	0.3249	ns	No
Time	3.094	0.0347	*	Yes	0.6734				AAV-GFP - AAV-NR2F1
Column Factor	72.48	0.001	***	Yes					5	-1.32	-2.571 to -0.06848	Yes	*	0.0407
Subject	17.24	<0.0001	****	Yes					6	-1.56	-2.528 to -0.5922	Yes	**	0.0079
									7	-1.273	-2.216 to -0.3289	Yes	*	0.0154
ANOVA table	SS	DF	MS	F (DFn, DFd)	P value				8	-1.399	-2.438 to -0.3611	Yes	*	0.0116
Time x Column Factor	0.3373	4	0.08433	F (4, 28) = 1.219	P=0.3249				9	-1.749	-3.143 to -0.3546	Yes	*	0.0198
Time	1.011	4	0.2529	F (2.694, 18.86) = 3.657	P=0.0347
Column Factor	23.69	1	23.69	F (1, 7) = 29.42	P=0.0010
Subject	5.636	7	0.8052	F (7, 28) = 11.64	P<0.0001				Test details	Mean 1	Mean 2	Mean Diff.	SE of diff.	N1	N2	t	DF
Residual	1.936	28	0.06915
									AAV-GFP - AAV-NR2F1
Difference between column means									5	1.723	3.043	-1.32	0.3055	4	5	4.32	4.805
Mean of AAV-GFP	1.821								6	1.662	3.222	-1.56	0.2241	4	5	6.961	4.38
Mean of AAV-NR2F1	3.282								7	1.833	3.106	-1.273	0.2264	4	5	5.621	4.655
Difference between means	-1.46								8	2.064	3.463	-1.399	0.2916	4	5	4.799	6.583
SE of difference	0.2692								9	1.825	3.574	-1.749	0.3474	4	5	5.034	4.996
95% CI of difference	-2.097 to -0.8236
Data summary
Number of columns (Column Factor)	2
Number of rows (Time)	5
Number of subjects (Subject)	9
Number of missing values	0
CONTROL VS NR2F6
Table Analyzed	Data 2									Compare each cell mean with the other cell mean in that row
Two-way RM ANOVA	Matching: Stacked									Number of families	1
Assume sphericity?	No									Number of comparisons per family	5
Alpha	0.05									Alpha	0.05
Source of Variation	% of total variation	P value	P value summary	Significant?	Geisser-Greenhouse's epsilon					Šídák's multiple comparisons test	Mean Diff.	95.00% CI of diff.	Below threshold?	Summary	Adjusted P Value
Time x Column Factor	0.6959	0.3741	ns	No
Time	3.747	0.0139	*	Yes	0.5269					AAV-GFP - AAV-NR2F6
Column Factor	77.9	0.0012	**	Yes						5	-1.627	-4.224 to 0.9703	No	ns	0.1776
Subject	13.9	<0.0001	****	Yes						6	-1.635	-3.799 to 0.5280	No	ns	0.107
										7	-1.735	-3.131 to -0.3386	Yes	*	0.0257
ANOVA table	SS	DF	MS	F (DFn, DFd)	P value					8	-1.881	-2.872 to -0.8910	Yes	**	0.0024
Time x Column Factor	0.2864	4	0.0716	F (4, 24) = 1.112	P=0.3741					9	-2.075	-3.400 to -0.7499	Yes	**	0.0097
Time	1.542	4	0.3855	F (2.108, 12.65) = 5.985	P=0.0139
Column Factor	32.06	1	32.06	F (1, 6) = 33.63	P=0.0012
Subject	5.72	6	0.9533	F (6, 24) = 14.80	P<0.0001					Test details	Mean 1	Mean 2	Mean Diff.	SE of diff.	N1	N2	t	DF
Residual	1.546	24	0.06442
										AAV-GFP - AAV-NR2F6
Difference between column means										5	1.723	3.35	-1.627	0.4809	4	4	3.382	3.237
Mean of AAV-GFP	1.821									6	1.662	3.298	-1.635	0.3845	4	4	4.253	3.095
Mean of AAV-NR2F6	3.612									7	1.833	3.568	-1.735	0.2667	4	4	6.505	3.353
Difference between means	-1.791									8	2.064	3.945	-1.881	0.2618	4	4	7.186	5.659
SE of difference	0.3088									9	1.825	3.9	-2.075	0.2945	4	4	7.045	4.104
95% CI of difference	-2.546 to -1.035
Data summary
Number of columns (Column Factor)	2
Number of rows (Time)	5
Number of subjects (Subject)	8
Number of missing values	0
