## Supplementary_Table for "Nuclear Receptor Transcription Factors promote axon regeneration in the Adult Corticospinal Tract": Supplementary Table S9.csv

Cluster	Marker
CST	Etv1
CST	Crym
CST	Satb2
CST	Ccnd2
CST	Spata16
CST	Bcl11b
PVH	Sim1
PVH	Cntnap3
PVH	Otp
PVH	Vgll3
PVH	Plscr4
LH	Plagl1
LH	Ros1
LH	Csta2
LH	Rfx2
LH	Slc25a48
RN	Ttc6
RN	Tnni3k
RN	Emx2os
RN	Cyyr1
RN	Adamtsl5
EW	Cartpt
EW	Tlx3
EW	Nostrin
EW	Hs3st3b1
EW	Crhbp
PAG	Ebf2
LC	Slc6a2
LC	Dbh
LC	Th
LC	Igsf5
LC	Tshr
LC	Lrrc36
DP	Prdm6
DP	Crh
DP	Nlrp12
Raphe	Tph2
Raphe	Slc6a4
Raphe	Trh
Raphe	Maob
Raphe	Slc22a3
Inhib	Slc6a5
Inhib	Slc32a1
HB-1-Daam2	Daam2
HB-1-Daam2	Tfap2a
HB-1-Daam2	Col5a2
HB-1-Daam2	Dmbx1
HB-2-Pard3b	Crp
HB-4-Nox4	Nox4
HB-4-Nox4	Sox14
HB-5-Pappa	Pappa
