## Supplementary_Table for "Nuclear Receptor Transcription Factors promote axon regeneration in the Adult Corticospinal Tract": Supplementary Table S14.xlsx

### Sheet: Neutie_counted
AAV-tdTOMATO	AAV-NR2F6-WT	AAV-NR2F6-DD
77.836	57.679	76.513
97.854	336.148	70.595
81.984	114.151	109.01
43.203	88.845	84.569				Group	Number of neuron analysed
69.038	139.327	56.222				AAV-tdTOMATO	135
69.545	76.632	55.402				AAV-NR2F6-WT	158
50.705	73.995	114.276				AAV-NR2F6-DD	156
89.455	73.789	70.885
44.314	92.841	60.711
103.816	113.836	56.216
76.674	128.305	43.702
51.612	143.519	128.334
51.425	98.984	55.459
70.701	119.305	46.04
66.186	110.553	77.467
61.46	76.29	67.386
79.857	91.284	56.038
73.337	114.469	75.22
81.062	116.142	50.728
61.248	209.456	56.411
119.39	74.782	66.692
61.91	121.54	65.009
59.86	72.007	83.686
76.866	184.191	57.903
66.127	78.121	83.318
47.998	114.127	49.416
65.958	127.552	51.308
59.91	71.801	63.314
104.267	102.826	60.028
45.004	95.562	69.19
113.691	96.476	76.853
45.238	76.994	84.447
72.735	75	54.447
68.835	100.098	85.017
72.735	106.093	55.673
56.66	85.508	51.039
58.615	75.761	71.614
53.915	84.106	58.798
75.484	82.16	55.61
58.699	174.586	82.981
54.805	144.462	63.439
150.642	92.486	57.33
41.853	129.22	58.798
105.293	89.416	92.397
56.014	82.709	61.387
40.966	76.855	59.276
50.722	94.9	47.054
69.674	80.252	54.815
52.225	130.655	53.591
48.634	149.214	89.612
68.158	97.622	72.842
46.44	122.783	58.864
85.434	74.685	49.15
67.246	72.722	54.566
59.407	75.356	54.61
49.52	296.558	113.921
48.54	69.468	52.967
102.062	268.792	63.32
57.575	77.365	59.419
77.744	133.006	50.525
61.468	73.086	67.013
63.263	93.289	79.174
78.027	111.937	126.886
64.209	79.086	52.838
110.42	83.662	50.806
52.102	83.433	55.821
109.149	134.48	53.052
69.905	121.879	56.036
51.423	87.726	58.805
77.291	73.667	94.718
78.99	71.294	70.23
107.95	70.149	90.464
73.795	81.861	48.4
77.008	71.237	50.911
81.88	74.426	50.763
74.944	71.92	66.708
72.638	84.542	80.258
68.255	125.103	62.96
40.174	146.754	57.12
68.255	60.212	65.704
66.62	68.755	59.435
53.114	98.92	63.674
41.02	69.448	58.05
51.938	94.922	56.642
61.885	79.569	55.624
71.007	91.985	46.757
41.837	131.39	57.579
108.308	145.29	76.34
81.129	81.445	56.298
52.12	99.987	76.159
61.734	70.67	67.676
65.684	118.734	65.337
83.281	70.67	43.709
45.969	107.122	66.857
94.36	168.594	47.273
48.334	90.955	67.183
44.448	99.046	47.847
46.444	85.141	59.908
57.304	84.793	47.994
49.191	68.707	60.765
41.495	168.594	53.778
72.309	84.793	81.027
45.372	85.171	70.593
53.598	120.071	100.208
40.194	85.171	89.478
87.834	99.046	48.388
53.598	105.224	70.713
80.7	112.284	68.652
52.486	105.224	91.577
45.79	101.59	79.217
49.038	107.977	53.764
64.235	72.32	45.13
65.129	94.687	61.906
56.258	138.123	81.971
43.406	116.059	115.693
126.468	132.049	55.106
60.884	74.622	92.649
60.467	106.596	66.436
80.573	142.688	88.487
78.98	76.238	81.337
87.882	87.703	80.499
66.889	93.1172	59.99
67.547	84.695	56.704
46.826	107.749	59.774
97.731	81.36	46.743
62.89	100.216	47.455
79.562	150.727	55.441
43.835	74.19	65.652
50.865	75.087	56.692
41.508	120.5	69.383
61.019	231.014	59.816
74.445	68.73	52.495
126.51	98.04	47.282
47.967	79.206	59.031
90.345	81.697	48.532
	83.814	43.902
	103.882	62.765
	98.914	87.011
	70.163	85.007
	80.543	54.146
	106.252	57.557
	79.212	54.146
	128.447	75.238
	112.578	81.731
	142.573	90.448
	129.838	86.275
	61.281	60.297
	86.6	57.145
	70.359	70.734
	73.016	55.336
	111.126	49.294
	94.795	67.007
	119.96	58.163
	88.5	67.437
	89.277	52.106
	88.501	62.579
	66.01
	72.9

### Sheet: Stastical_analysis
Kruskal-Wallis_ANOVA					Multiple comparision
Table Analyzed	Domain Deletion				Number of families	1
					Number of comparisons per family	3
Kruskal-Wallis test					Alpha	0.05
P value	<0.0001
Exact or approximate P value?	Approximate				Dunn's multiple comparisons test	Mean rank diff.	Significant?	Summary	Adjusted P Value
P value summary	****				AAV-tdTOMATO vs. AAV-NR2F6-WT	-159.3	Yes	****	<0.0001	A-B
Do the medians vary signif. (P < 0.05)?	Yes				AAV-tdTOMATO vs. AAV-NR2F6-DD	8.075	No	ns	>0.9999	A-C
Number of groups	3				AAV-NR2F6-WT vs. AAV-NR2F6-DD	167.4	Yes	****	<0.0001	B-C
Kruskal-Wallis statistic	163.1
					Test details	Mean rank 1	Mean rank 2	Mean rank diff.	n1	n2	Z
Data summary					AAV-tdTOMATO vs. AAV-NR2F6-WT	171.7	331.1	-159.3	135	158	10.47
Number of treatments (columns)	3				AAV-tdTOMATO vs. AAV-NR2F6-DD	171.7	163.7	8.075	135	156	0.5294
Number of values (total)	449				AAV-NR2F6-WT vs. AAV-NR2F6-DD	331.1	163.7	167.4	158	156	11.43
					Compact letter display
					AAV-NR2F6-WT	A
					AAV-tdTOMATO	B
					AAV-NR2F6-DD	B
