## Supplementary_Table for "Nuclear Receptor Transcription Factors promote axon regeneration in the Adult Corticospinal Tract": Supplementary Table S23.xlsx

### Sheet: NR2F1
SYMBOL	seqnames	start	end	fold_enrichment	annotation	distanceToTSS	avg_log2FC	p_val_adj
Acacb	chr5	114173011	114173251	33.758	Promoter (2-3kb)	-2655	2.04998	1
Fam227b	chr2	126147792	126148033	24.7525	Promoter (1-2kb)	-1541	1.0394	1
Litaf	chr16	10974977	10975291	24.5192	Promoter (<=1kb)	288	-4.09673	0.000124575
Ybx3	chr6	131377447	131377682	21.3483	Promoter (<=1kb)	559	0.0898491	1
Slco6d1	chr1	98421550	98421769	16.875	Promoter (<=1kb)	396	4.53292	1
Pde4a	chr9	21196632	21196852	15.7895	Promoter (<=1kb)	0	0.923942	0.000280723
Oasl1	chr5	114922423	114922682	15.2778	Promoter (<=1kb)	-558	-1.28402	1
Rps29	chr12	69159240	69159676	13.9785	Promoter (<=1kb)	-54	-2.36081	1
Cdhr3	chr12	33063951	33064150	13.2353	Promoter (2-3kb)	-2159	0.417521	1
Fignl1	chr11	11811202	11811420	13.2353	Promoter (2-3kb)	-2240	-0.278056	1
Nr2f6	chr8	71380965	71381598	13.1579	Promoter (<=1kb)	0	0.925684	1
P4htm	chr9	108580339	108580558	12	Promoter (<=1kb)	-782	-0.117813	1
Armc9	chr1	86156922	86157141	11.0294	Promoter (2-3kb)	2103	0.266443	1
Xpot	chr10	121614956	121615175	10.8696	Promoter (1-2kb)	-1363	0.00224573	1
Rcc1	chr4	132342071	132342290	10.7692	Promoter (2-3kb)	-2139	-0.309586	1
Lrfn1	chr7	28451887	28452106	10.1562	Promoter (<=1kb)	0	1.0721	1
Pik3cd	chr4	149678378	149678600	9.67742	Promoter (2-3kb)	-2285	-2.07988	1
Mta3	chr17	83706060	83706259	9.01639	Promoter (<=1kb)	0	-0.654336	0.772773
Rcc2	chr4	140702650	140702868	8.33333	Promoter (1-2kb)	1177	-0.612599	1
Prkd3	chr17	79020438	79020657	8.33333	Promoter (<=1kb)	120	-3.64105	0.256374
Gak	chr5	108599427	108599626	8.33333	Promoter (2-3kb)	-2599	0.113844	1
Ap3m1	chr14	21051683	21051901	8.19672	Promoter (<=1kb)	176	-0.604091	1
Ank1	chr8	23095453	23095693	8.06452	Promoter (<=1kb)	-408	0.450164	1
Nr2f1	chr13	78189347	78190038	8.04598	Promoter (<=1kb)	405	-0.969818	1
BC048559	chr10	41749052	41749251	7.8125	Promoter (2-3kb)	2306	1.36834	1
P4ha1	chr10	59323163	59323362	7.5	Promoter (<=1kb)	0	-0.536767	1
Tlr7	chrX	167329719	167329918	7.37705	Promoter (<=1kb)	525	-4.73327	1
Lonrf2	chr1	38836016	38836365	7.37705	Promoter (<=1kb)	346	0.495158	1
Cdh4	chr2	179443292	179443491	7.25806	Promoter (<=1kb)	670	0.535572	1
Zfp821	chr8	109707351	109707550	7.03125	Promoter (1-2kb)	1263	0.158808	1
Rdh14	chr12	10389485	10389684	6.89655	Promoter (1-2kb)	-1088	-3.53222	1
Lrp12	chr15	39943807	39944006	6.77966	Promoter (<=1kb)	0	-0.655275	1
Ccdc85c	chr12	108274602	108274801	6.77966	Promoter (<=1kb)	332	0.968125	1
Kat14	chr2	144369000	144369199	6.66667	Promoter (<=1kb)	1	-0.402937	1
Scamp1	chr13	94285197	94285396	6.66667	Promoter (<=1kb)	433	0.534264	1
Lncenc1	chr13	97485110	97485309	6.66667	Promoter (2-3kb)	2155	0.431766	1
Rarg	chr15	102252444	102252643	6.66667	Promoter (<=1kb)	0	0.0274152	1
Plxnd1	chr6	115993646	115993845	6.55738	Promoter (1-2kb)	1160	0.469891	1
Panx2	chr15	89060098	89060297	6.45161	Promoter (<=1kb)	351	0.40329	1
Emilin2	chr17	71310702	71310901	6.45161	Promoter (<=1kb)	58	-3.33288	1
Aida	chr1	183299100	183299621	6.42857	Promoter (1-2kb)	1530	-0.844066	1
Nt5c2	chr19	47015020	47015239	6.25	Promoter (<=1kb)	0	0.635382	1
Ppp2r5a	chr1	191396602	191396801	6.25	Promoter (<=1kb)	240	-1.06004	0.0274687
Daam2	chr17	49564232	49564431	6.14035	Promoter (<=1kb)	0	-3.95612	0.000272174
Pxylp1	chr9	96856330	96856529	6.14035	Promoter (1-2kb)	-1406	0.210249	1
Akr1cl	chr1	65017531	65017730	6.14035	Promoter (<=1kb)	-988	3.89858	1
Vcam1	chr3	116130664	116130863	6.14035	Promoter (<=1kb)	-976	-2.64464	1
Kcnk12	chr17	87797066	87797265	5.9322	Promoter (<=1kb)	729	-0.263528	1
Hnrnpul1	chr7	25754478	25754677	5.9322	Promoter (<=1kb)	24	-0.344872	1
Sdc3	chr4	130792540	130792739	5.7377	Promoter (<=1kb)	0	0.253859	1
Ikbkb	chr8	22661384	22661583	5.64516	Promoter (<=1kb)	0	-0.58946	1
Ube2ql1	chr13	69738897	69739096	5.64516	Promoter (<=1kb)	793	0.278886	1
Lmln	chr16	33115780	33115979	5.45455	Promoter (<=1kb)	-699	-0.841488	1
Nav3	chr10	110455766	110455965	5.45455	Promoter (<=1kb)	239	-0.00485412	1
Pspc1	chr14	56777942	56778141	5.35714	Promoter (<=1kb)	-15	-0.264695	1
Krt222	chr11	99240464	99240663	5.35714	Promoter (1-2kb)	-1589	-0.855578	1
Gm32014	chr9	8739554	8739753	5.26316	Promoter (1-2kb)	1189	0.00906571	1
Krt10	chr11	99386025	99386224	5.17241	Promoter (<=1kb)	0	-1.23518	1
Mapk6	chr9	75409541	75409740	5.17241	Promoter (<=1kb)	0	-1.21931	1
Plekhd1os	chr12	80689357	80689556	5.08475	Promoter (2-3kb)	2910	3.98254	1
Arfgef1	chr1	10232223	10232422	4.91803	Promoter (<=1kb)	248	-0.187435	1
Dclre1a	chr19	56545721	56545920	4.6031	Promoter (1-2kb)	1235	-0.795297	1
Actn1	chr12	80260187	80260386	4.54545	Promoter (<=1kb)	0	1.34043	0.00937979
Zbtb16	chr9	48836144	48836343	4.54545	Promoter (<=1kb)	0	0.529308	0.00637093
Dsg2	chr18	20558239	20558438	4.54545	Promoter (<=1kb)	0	-0.842519	1
Selenon	chr4	134551984	134552183	4.54545	Promoter (<=1kb)	0	-0.102445	1
Fam241a	chr3	127896038	127896237	4.54545	Promoter (<=1kb)	51	-0.710586	1
Pip4k2a	chr2	18997035	18997234	4.54545	Promoter (<=1kb)	892	-1.8528	1.02e-10
Fam131b	chr6	42322729	42322928	4.54545	Promoter (1-2kb)	1664	-0.573952	1
Trpv4	chr5	114636662	114636861	4.54545	Promoter (<=1kb)	-401	-2.77606	1
Crybb1	chr5	112255752	112255951	4.54545	Promoter (<=1kb)	0	-3.65822	1
Sspn	chr6	145932916	145933115	4.54545	Promoter (1-2kb)	-1007	-2.83604	1
Pih1d1	chr7	45157600	45157799	4.54545	Promoter (1-2kb)	-1049	1.30092	1
Bicdl1	chr5	115731664	115731863	4.46429	Promoter (<=1kb)	-43	0.623193	1
Ergic2	chr6	148191461	148191660	4.38596	Promoter (1-2kb)	-1755	-0.252905	1
Arrb2	chr11	70432607	70432806	4.38596	Promoter (<=1kb)	0	-0.268771	1
Maco1	chr4	134852563	134852762	4.38596	Promoter (<=1kb)	387	0.144861	1
Tcf15	chr2	152143876	152144075	4.23729	Promoter (<=1kb)	315	3.09463	1
Pif1	chr9	65588018	65588217	4.23729	Promoter (<=1kb)	792	1.25009	1
Zfp362	chr4	128806360	128806559	4.23729	Promoter (<=1kb)	-315	0.245083	1
Dse	chr10	34152260	34152459	3.68248	Promoter (2-3kb)	2805	-1.3639	1
Spag9	chr11	93995945	93996144	3.68248	Promoter (<=1kb)	0	-0.178016	1
Pla2g4a	chr1	149904604	149904803	3.68248	Promoter (2-3kb)	-2405	-5.19308	1
Rsf1os2	chr7	97696127	97696326	3.68248	Promoter (<=1kb)	217	-0.773212	1
Txn1	chr4	57956536	57956735	3.68248	Promoter (<=1kb)	-125	-0.450257	1
Satb1	chr17	51811808	51812007	3.68248	Promoter (<=1kb)	673	-0.719442	1
Kcng1	chr2	168268856	168269055	3.68248	Promoter (<=1kb)	276	1.07063	1
Slco2a1	chr9	102989049	102989248	3.68248	Promoter (<=1kb)	337	0.299031	1
Tmem229a	chr6	24955184	24955383	3.68248	Promoter (<=1kb)	914	-3.75303	1
Man1a	chr10	54074874	54075073	3.63636	Promoter (<=1kb)	636	-0.740662	1
Rxra	chr2	27677017	27677216	3.63636	Promoter (<=1kb)	0	0.843074	1
Slc5a6	chr5	31045085	31045284	3.63636	Promoter (2-3kb)	-2480	-0.0912998	1
Trim14	chr4	46532702	46532901	3.63636	Promoter (1-2kb)	1513	-5.33931	1
Nnat	chr2	157561559	157561758	3.63636	Promoter (<=1kb)	550	0.914745	1
Thnsl2	chr6	71134312	71134511	3.63636	Promoter (2-3kb)	-2340	-0.434001	1

### Sheet: NR2F6
SYMBOL	seqnames	start	end	fold_enrichment	annotation	distanceToTSS	avg_log2FC	p_val_adj
Pde4a	chr9	21196632	21196852	45.6708	Promoter (<=1kb)	0	0.450237	1
Litaf	chr16	10974974	10975307	44.3617	Promoter (<=1kb)	272	-4.01099	2.27e-41
Acacb	chr5	114173009	114173252	43.9894	Promoter (2-3kb)	-2654	1.33512	1
Fignl1	chr11	11811202	11811420	42.2601	Promoter (2-3kb)	-2240	-2.83393	1
Lrfn1	chr7	28451887	28452106	41.9574	Promoter (<=1kb)	0	0.285352	1
Oasl1	chr5	114922348	114922702	41.2138	Promoter (<=1kb)	-538	-3.07564	1
Armc9	chr1	86156922	86157141	40.795	Promoter (2-3kb)	2103	0.270049	1
Cdhr3	chr12	33063931	33064150	39.5833	Promoter (2-3kb)	-2139	0.377406	1
Mta3	chr17	83706060	83706283	36.983	Promoter (<=1kb)	0	-0.56576	3.01e-22
Fam227b	chr2	126147791	126148034	36.612	Promoter (1-2kb)	-1540	0.404266	1
Rarg	chr15	102252319	102252705	35.828	Promoter (<=1kb)	0	0.348931	1
Ybx3	chr6	131377441	131377682	32.554	Promoter (<=1kb)	559	-0.0581874	1.36e-07
Ank1	chr8	23095397	23095772	29.8828	Promoter (<=1kb)	-329	0.483856	1
Gstz1	chr12	87160041	87160263	23.4286	Promoter (2-3kb)	2433	-0.268205	2.26e-06
Rhbdf1	chr11	32218285	32218504	23.399	Promoter (<=1kb)	-968	-1.18481	1
Polg	chr7	79459630	79459848	22.5543	Promoter (<=1kb)	0	-0.548438	1.75e-09
Trak1	chr9	121384802	121385020	22.4138	Promoter (2-3kb)	2008	0.432677	1
Olfm1	chr2	28193138	28193356	22.0379	Promoter (<=1kb)	45	0.272673	1
Lmln	chr16	33115780	33116005	21.8232	Promoter (<=1kb)	-673	-0.700912	1.47e-07
Pik3cd	chr4	149678378	149678602	21.6292	Promoter (2-3kb)	-2285	-2.54481	1.03e-17
Fam184b	chr5	45536981	45537200	21.3918	Promoter (<=1kb)	-439	1.08905	1
Zfp821	chr8	109707304	109707556	21.1055	Promoter (1-2kb)	1216	0.0891848	0.000293706
Fancc	chr13	63431569	63431787	19.8582	Promoter (<=1kb)	0	-0.393955	7.67e-10
Rps29	chr12	69159213	69159686	19.2188	Promoter (<=1kb)	-27	-2.79856	1.91e-13
Clasrp	chr7	19593480	19593699	18.5065	Promoter (1-2kb)	1751	-0.587103	4.28e-17
Prtn3	chr10	79880479	79880698	17.3913	Promoter (<=1kb)	-282	0.0793937	1
Pcyt2	chr11	120610972	120611190	17.3759	Promoter (<=1kb)	891	-1.34842	8.31e-30
Nr1d2	chr14	18238710	18239011	17.2619	Promoter (<=1kb)	0	-0.322338	9.27e-13
Aida	chr1	183299038	183299694	16.5517	Promoter (1-2kb)	1468	-1.36542	7.52e-12
Trp53bp2	chr1	182444675	182444894	16.4516	Promoter (<=1kb)	0	-2.25269	2e-15
Tlr7	chrX	167329719	167329939	16.1972	Promoter (<=1kb)	504	-6.53571	3.61e-07
Serpinh1	chr7	99350336	99350554	16.0305	Promoter (2-3kb)	2443	-2.31271	1
Rcc1	chr4	132342071	132342290	15.5844	Promoter (2-3kb)	-2139	-0.754919	1
Npm2	chr14	70653606	70653846	15.4135	Promoter (<=1kb)	-522	-0.0686184	1
Tef	chr15	81809992	81810212	14.8276	Promoter (<=1kb)	-834	-0.314055	2.64e-11
Trhr2	chr8	122358630	122358848	14.5833	Promoter (1-2kb)	1898	-0.404778	1
Akap5	chr12	76324366	76324585	14.1732	Promoter (<=1kb)	-306	1.4848	1
Zc3h7a	chr16	11143806	11144400	14.1304	Promoter (1-2kb)	-1899	-0.302132	2.27e-07
H2-Ob	chr17	34242381	34242600	14	Promoter (<=1kb)	300	-3.67392	1
Rdh14	chr12	10389465	10389684	13.6719	Promoter (1-2kb)	-1088	-1.31942	0.00501333
Asmt	chrX	170673197	170673648	13.0303	Promoter (<=1kb)	553	4.85044	0.0432299
Pus7	chr5	23761930	23762150	12.963	Promoter (<=1kb)	263	0.44858	1
Ints2	chr11	86241153	86241371	12.7907	Promoter (2-3kb)	-2270	-0.224614	3.39e-08
Taco1	chr11	106066676	106066963	12.3838	Promoter (<=1kb)	615	0.207616	1
Pdzd8	chr19	59345721	59345941	11.6	Promoter (<=1kb)	0	-0.359605	1.01e-12
Ift140	chr17	25045878	25046096	11.5582	Promoter (<=1kb)	312	0.293999	1
Stx12	chr4	132862103	132862351	11.5582	Promoter (<=1kb)	909	0.122294	0.0386035
Entpd1	chr19	40723635	40723855	11.2903	Promoter (2-3kb)	-2195	-2.99037	1.32e-07
BC048559	chr10	41749014	41749251	11.1454	Promoter (2-3kb)	2268	-1.18753	1
Tbcd	chr11	121454885	121455109	11.0687	Promoter (2-3kb)	2936	-0.614522	5.47e-19
Usp39	chr6	72330212	72330442	10.9848	Promoter (2-3kb)	2926	-1.10967	7.83e-08
Clec5a	chr6	40584354	40584572	10.9756	Promoter (1-2kb)	1218	-4.94396	1
Rbfox3	chr11	118505541	118505760	10.9375	Promoter (1-2kb)	1593	0.988261	2.26e-54
Mettl3	chr14	52303831	52304060	10.9155	Promoter (<=1kb)	927	-0.320745	0.000522172
Hadha	chr5	30136517	30136738	10.7326	Promoter (1-2kb)	-1475	-0.529093	5.1e-11
Ablim1	chr19	57217931	57218149	10.7326	Promoter (1-2kb)	-1899	0.309976	5.84e-07
4933407I05Rik	chr9	51911302	51911501	10.5691	Promoter (2-3kb)	-2926	2.15272	1
Cyp27a1	chr1	74734316	74734541	10.5072	Promoter (<=1kb)	-810	-5.7619	3.55e-09
Rbpj	chr5	53590428	53590646	10.3846	Promoter (<=1kb)	0	-0.85841	7.67e-18
Ncln	chr10	81486467	81486686	10.0806	Promoter (1-2kb)	1531	-0.594988	1.89e-06
Rif1	chr2	52109875	52110094	10.0806	Promoter (<=1kb)	-890	-0.935653	2.17e-20
Sspn	chr6	145932782	145933099	9.92366	Promoter (1-2kb)	-1023	-1.9248	1
Plekhd1os	chr12	80689357	80689585	9.90702	Promoter (2-3kb)	2881	1.42666	1
Gss	chr2	155591044	155591243	9.84252	Promoter (1-2kb)	1324	-1.19769	0.00192964
Znrf2	chr6	54816791	54817009	9.54198	Promoter (<=1kb)	0	-0.742499	2.19e-06
Samsn1	chr16	75951366	75951584	9.27419	Promoter (1-2kb)	1748	-3.26191	0.0050953
Cnmd	chr14	79639415	79639614	9.27419	Promoter (2-3kb)	2581	-3.51138	1
Pnck	chrX	73659166	73659385	9.08143	Promoter (<=1kb)	48	-0.978373	0.000387575
Anp32e	chr3	95929996	95930214	9.01639	Promoter (<=1kb)	-322	-0.207509	1
Sytl2	chr7	90347787	90348006	8.8	Promoter (<=1kb)	-692	-2.52088	1.08e-64
Stk40	chr4	126117479	126117707	8.66864	Promoter (<=1kb)	-565	0.38438	1
Itih4	chr14	30901101	30901320	8.66864	Promoter (1-2kb)	1940	-1.49167	1
Ncoa1	chr12	4417635	4418004	8.66864	Promoter (<=1kb)	-828	0.190183	0.688037
Cfap69	chr5	5661471	5661670	8.66864	Promoter (1-2kb)	1622	0.557082	1
Fam20b	chr1	156703147	156703365	8.59375	Promoter (<=1kb)	429	-0.277165	3.46e-08
Kif3a	chr11	53567507	53567725	8.25585	Promoter (<=1kb)	0	-0.10175	0.000836478
Ttc32	chr12	9032073	9032297	8.25585	Promoter (2-3kb)	2045	-1.28663	1
Steap2	chr5	5691716	5691916	7.84305	Promoter (2-3kb)	2136	-0.945733	0.634331
Tekt4	chr17	25451760	25451965	7.84305	Promoter (2-3kb)	-2650	0.357141	1
Sh3rf3	chr10	59066176	59066399	7.84305	Promoter (<=1kb)	525	0.225305	2.43e-09
Osgepl1	chr1	53320052	53320251	7.84305	Promoter (<=1kb)	343	0.0956322	0.461348
Ripor2	chr13	24611982	24612201	7.84305	Promoter (2-3kb)	-2409	0.19036	1
Cux2	chr5	121866547	121866746	7.84305	Promoter (<=1kb)	-484	0.359925	1
Homez	chr14	54871735	54871934	7.84305	Promoter (<=1kb)	-774	-0.579928	1
Sesn1	chr10	41811854	41812053	7.8125	Promoter (1-2kb)	1919	-0.136	0.00456115
Exoc5	chr14	49022522	49022721	7.78689	Promoter (<=1kb)	549	-0.496692	1.35e-16
Cyp1b1	chr17	79717854	79718053	7.53968	Promoter (2-3kb)	-2793	0.28533	1
Zbtb10	chr3	9251026	9251225	7.5	Promoter (<=1kb)	424	-0.998441	2.52e-06
Pcdha6	chr18	36965834	36966033	7.43026	Promoter (1-2kb)	-1598	2.64737	1
Fbxl21	chr13	56521033	56521232	7.43026	Promoter (1-2kb)	-1240	0.617769	1
Pwwp3a	chr10	80242083	80242282	7.43026	Promoter (<=1kb)	-330	-0.0956297	1
Zmat3	chr3	32366633	32366833	7.43026	Promoter (<=1kb)	-955	-0.235035	1.68e-11
Nanos1	chr19	60756588	60756807	7.42188	Promoter (<=1kb)	601	-2.1732	1
Bmp7	chr2	172940252	172940451	7.31707	Promoter (<=1kb)	0	0.550809	1
Plpp3	chr4	105157304	105157503	7.01747	Promoter (<=1kb)	0	-3.14491	4.86e-10
Rps6kc1	chr1	190902654	190902939	6.91057	Promoter (2-3kb)	-2937	0.212812	1
Mcmbp	chr7	128699931	128700134	6.87023	Promoter (<=1kb)	-712	-0.693369	3.7e-18
Zfp618	chr4	63117550	63117749	6.8	Promoter (2-3kb)	-2651	0.379948	1
Vstm4	chr14	32854152	32854351	6.69291	Promoter (2-3kb)	-2405	-0.603027	1
Oser1	chr2	163408796	163408995	6.60468	Promoter (2-3kb)	2670	-1.17539	0.75691
Hbb-bt	chr7	103812693	103812892	6.60468	Promoter (1-2kb)	1104	-1.62176	1
Itsn1	chr16	91729360	91729559	6.60468	Promoter (<=1kb)	0	0.33122	1
Srf	chr17	46556111	46556310	6.60468	Promoter (<=1kb)	0	-0.665719	1
Egfl7	chr2	26577218	26577417	6.60468	Promoter (2-3kb)	-2597	-0.940982	1
Prpf40b	chr15	99305991	99306190	6.55738	Promoter (1-2kb)	-1695	0.495193	1
Rrp1	chr10	78414758	78415064	6.4	Promoter (1-2kb)	-1715	-0.0838023	0.0676179
Slc5a6	chr5	31050308	31050507	6.19188	Promoter (1-2kb)	-1384	-1.05629	0.0571005
Alcam	chr16	52268092	52268291	6.19188	Promoter (<=1kb)	770	0.0245264	0.000199318
N4bp1	chr8	86853966	86854165	6.19188	Promoter (1-2kb)	-1546	-0.321893	7.08e-11
4930481A15Rik	chr19	5408247	5408446	6.19188	Promoter (1-2kb)	1361	-0.984886	1
Fam83b	chr9	76564850	76565049	6.19188	Promoter (2-3kb)	2067	0.524543	1
Pisd	chr5	32737499	32737807	5.44554	Promoter (2-3kb)	2577	-0.0551098	7.7e-05
Gak	chr5	108599452	108599651	5.3663	Promoter (2-3kb)	-2624	-0.18605	2.06e-10
Gtf2ird1	chr5	134378901	134379100	5.3663	Promoter (1-2kb)	-1823	0.551443	1
Scnn1a	chr6	125318336	125318535	5.28455	Promoter (2-3kb)	-2124	-1.375	1
Xxylt1	chr16	31081144	31081343	4.95351	Promoter (<=1kb)	89	0.237066	1
Klf4	chr4	55531812	55532385	4.80508	Promoter (<=1kb)	-42	-0.904326	1
Zfp386	chr12	116049138	116049337	4.8	Promoter (1-2kb)	1362	-1.15102	3.02e-13
Vmn2r29	chr7	7277926	7278125	4.47761	Promoter (<=1kb)	72	0.224278	0.321003
Tmem267	chr13	119488864	119489128	3.27381	Promoter (<=1kb)	4	1.5416	1
Sfi1	chr11	3168781	3169034	2.28628	Promoter (1-2kb)	1670	-0.766105	3.64e-23

### Sheet: Correlation test
TF	N_Genes	Pearson_R	Pearson_P	Spearman_Rho	Spearman_P
NR2F1	95	0.129589	0.210701	0.104983	0.3113
NR2F6	121	-0.0794288	0.386481	-0.0429197	0.640191
