## Supplementary_Table for "Nuclear Receptor Transcription Factors promote axon regeneration in the Adult Corticospinal Tract": Supplementary Table S24.csv

Gene	NR2F1_Bound	NR2F1_snRNA_reg	NR2F1_snRNA_log2FC	NR2F6_Bound	NR2F6_snRNA_reg	NR2F6_snRNA_log2FC	F1_Ribo_log2FC	F6_Ribo_log2FC	TAD_Status	In_Altered_Compartment	Inj_Comp	F6_Comp	PC1_Inj	PC1_F6	In_HiC_Comp_Global	In_HiC_TAD_Global
MYO1B	False	not_significant	-0.102756137	False	not_significant	0.073952622	-0.415037499	-1.415037499	Conserved	False	A	A	0.561	0.651	True	True
EPHA4	False	not_significant	-0.357498059	False	not_significant	-0.152007517	-4.772589504	-1.450661409	Conserved	False	A	A	1.127	0.993	True	True
PTMA	False	not_significant	-2.168965026	False	down	-1.274930462	0.0	2.807354922	Conserved	False	A	A	1.665	1.687	True	True
IER5	False	not_significant	-0.78811888	False	down	-1.938363608	-3.0	-0.567040593	Conserved	False	A	A	1.575	1.629	True	True
PBX1	False	not_significant	-0.069499344	False	not_significant	0.090560316	-0.710493383	-1.169925001	Conserved	False	A	A	0.9	0.81	True	True
PTPRK	False	not_significant	-0.846696522	False	not_significant	-0.638559086	-0.91753784	-0.087462841	Conserved	False	A	A	0.348	0.434	True	True
CSRP2	False	not_significant	1.738462089	False	not_significant	0.056316235	1.0	1.0	Unknown	False	A	A	1.288	1.434	True	False
SRGAP1	False	not_significant	-0.45229787	False	not_significant	-0.894957461	-1.0	-2.0	Conserved	False	A	A	1.199	1.147	True	True
CHD3	False	up	1.885855893	False	not_significant	1.062645214	-4.087462841	0.0	Conserved	False	A	A	1.376	1.401	True	True
NEUROD2	False	not_significant	-1.495295754	False	not_significant	-0.246351475	-4.392317423	-2.392317423	Unknown	False	A	A	1.383	1.384	True	False
RPL27	False	not_significant	-2.931604866	False	down	-3.43846787	0.0	1.0	Unknown	False	A	A	1.369	1.455	True	False
RPL38	False	not_significant	-2.304548337	False	down	-2.459579744	-1.584962501	-1.584962501	Conserved	False	A	A	0.485	0.595	True	True
JPT1	False	not_significant	0.066364714	False	not_significant	-0.006373023	-1.0	-1.0	Unknown	False	A	A	1.402	1.483	True	False
MGAT5B	False	not_significant	0.722615223	False	not_significant	0.454451643	-2.807354922	-0.485426827	Conserved	False	A	A	1.163	1.149	True	True
ID2	False	not_significant	-4.597291878	False	down	-3.277685628	-3.0	-0.678071905	Conserved	False	A	A	1.228	1.179	True	True
FOXG1	False	not_significant	0.392774598	True	down	-0.779148874	-3.857980995	-0.9510904	Conserved	False	B	B	-0.293	-0.452	True	True
CALM1	False	not_significant	-0.643556082	False	down	-0.9721331	-4.510961919	-0.974909019	Unknown	False	A	A	1.694	1.718	True	False
EVL	False	not_significant	0.291119996	False	not_significant	-0.294309264	2.0	1.415037499	Unknown	False	A	A	1.581	1.634	True	False
SOX4	False	not_significant	-0.627871845	False	not_significant	-1.046786925	-3.0	-0.584962501	Conserved	False	A	A	0.219	0.276	True	True
TUBB2B	False	not_significant	-1.169112775	False	not_significant	-3.724987697	-3.906890596	-1.099535674	Conserved	False	A	A	1.3	1.441	True	True
NR2F1	True	not_significant	-0.969818365	False	down	-0.978128979	-3.459431619	-0.874469118	Conserved	False	B	B	-0.237	-0.097	True	True
ZMIZ1	False	not_significant	-0.60991784	False	down	-0.606381964	-1.736965594	-0.514573173	Conserved	False	A	A	1.699	1.736	True	True
HNRNPA1	False	not_significant	-0.048751988	False	not_significant	-0.300934622	-1.0	0.321928095	Conserved	False	A	A	1.578	1.588	True	True
RPL35A	False	not_significant	-2.916012632	False	down	-1.549036334	0.0	-1.0	Unknown	False	A	A	1.717	1.744	True	False
ATAT1	False	not_significant	-1.615412401	False	down	-1.200466031	-2.807354922	-0.222392421	Unknown	False	A	A	1.338	1.362	True	False
LMNB1	False	not_significant	-0.527923735	False	not_significant	0.151755115	-0.584962501	-0.584962501	Conserved	False	A	A	1.196	1.359	True	True
FAU	False	not_significant	-1.554067354	False	down	-1.89350885	0.0	0.0	Unknown	False	Unknown	Unknown			False	False
MPPED2	False	not_significant	-0.296598322	False	not_significant	-0.203632791	-1.584962501	0.0	Conserved	False	B	B	-0.217	-0.42	True	True
IGSF3	False	not_significant	0.480825545	False	not_significant	-0.352565063	1.321928095	-0.678071905	Conserved	False	A	A	1.377	1.363	True	True
COL11A1	False	not_significant	0.643937932	True	not_significant	0.411623148	3.350497247	1.070389328	Unknown	False	B	B	-0.957	-0.856	True	False
RPL34	False	not_significant	-0.447601349	False	not_significant	-0.272084474	2.115477217	0.222392421	Conserved	False	A	A	1.373	1.233	True	True
RUNX1T1	False	not_significant	-0.271304458	False	not_significant	-0.071256662	-2.0	-1.0	Conserved	True	A	B	0.004	-0.064	True	True
MLLT3	False	not_significant	-0.157165335	True	not_significant	-0.064886027	0.0	-0.485426827	Conserved	False	A	A	0.745	0.845	True	True
DRAXIN	False	not_significant	-0.737993301	False	not_significant	-3.293868222	-1.0	1.0	Unknown	False	A	A	1.295	1.334	True	False
CCNL2	False	not_significant	0.214382586	False	not_significant	0.000910823	4.087462841	-1.0	Unknown	False	A	A	1.567	1.597	True	False
AKAP9	False	not_significant	0.251612673	False	not_significant	0.08503207	1.137503524	0.0	Unknown	False	A	A	0.309	0.355	True	False
DPYSL5	False	not_significant	0.56816581	False	not_significant	0.397548387	-1.584962501	-1.0	Conserved	False	A	A	1.519	1.597	True	True
NSG1	False	not_significant	-0.935036341	False	not_significant	-0.176280335	-4.906890596	-1.0	Unknown	False	A	A	0.584	0.681	True	False
DYNLL1	False	not_significant	-1.825465548	False	down	-1.707333618	-3.459431619	-0.652076697	Conserved	False	A	A	1.478	1.539	True	True
UBC	False	not_significant	-0.958729459	False	down	-1.444548143	-2.0	1.0	Unknown	False	A	A	1.609	1.729	True	False
CHCHD2	False	not_significant	-1.346166594	False	down	-1.88358788	-1.0	0.0	Unknown	False	A	A	1.487	1.555	True	False
GPC2	False	not_significant	0.508770259	False	not_significant	-1.851266471	-1.0	-1.0	Conserved	False	A	A	1.015	0.9	True	True
ACTB	False	down	-1.760306791	False	down	-1.810654148	-7.044394119	-0.935869663	Conserved	False	A	A	1.543	1.639	True	True
NEUROD6	False	not_significant	0.275171446	False	not_significant	-0.021402933	-3.459431619	-0.652076697	Conserved	False	B	B	-0.244	-0.354	True	True
JUND	False	not_significant	-1.079138903	False	not_significant	-2.051231043	-3.169925001	-1.169925001	Unknown	False	A	A	1.618	1.687	True	False
TUBB3	False	not_significant	-1.070016651	False	down	-1.065174188	-6.247927513	0.161463423	Shifted	False	A	A	1.529	1.583	True	True
PARD3	False	not_significant	-0.726661797	False	down	-0.848656115	-1.0	0.321928095	Conserved	False	A	A	1.14	1.012	True	True
ZFP266	False	not_significant	-0.279742302	False	down	-0.707431362	2.584962501	0.321928095	NR2F6	False	A	A	0.252	0.333	True	True
HSPA8	False	not_significant	-1.587731598	False	down	-1.481526147	0.415037499	-1.0	7dpi	False	A	A	1.206	1.174	True	True
SLC16A2	False	not_significant	0.616177817	True	up	0.86704485	-3.321928095	-0.736965594	NR2F6	False	A	A	1.626	1.456	True	True
RPL37A	False	not_significant	-1.574843324	False	down	-1.897736279	0.0	1.584962501	NR2F6	False	A	A	1.016	0.884	True	True
RACK1	False	not_significant	-1.778930942	False	down	-1.261991359	-0.121990524	-0.209453366	Conserved	False	A	A	0.235	0.263	True	True
RPL26	False	not_significant	-0.730205176	False	down	-1.488243424	0.0	0.0	Conserved	False	A	A	1.402	1.427	True	True
DDX5	False	down	-1.014686982	False	down	-1.062405876	-4.807354922	-1.347923303	Conserved	False	A	A	1.377	1.456	True	True
TBC1D16	False	not_significant	-0.626498278	False	down	-1.262356012	4.371558863	-2.321928095	Conserved	False	A	A	1.285	1.39	True	True
TUBB2A	False	not_significant	-3.197281192	False	down	-2.041643956	-6.569855608	-0.687212559	Conserved	False	A	A	1.267	1.322	True	True
TPT1	False	not_significant	-1.983058816	False	down	-2.15970398	1.0	-1.0	Unknown	False	A	A	1.697	1.769	True	False
SRSF3	False	not_significant	-0.767803377	False	down	-1.29090385	2.169925001	-1.0	Conserved	False	A	A	1.455	1.478	True	True
RPL36	False	not_significant	-1.517159256	False	down	-1.569511603	1.115477217	-2.584962501	Shifted	False	A	A	1.378	1.44	True	True
SRSF7	False	down	-1.434482661	False	down	-1.251851719	-1.0	2.0	Unknown	False	A	A	1.31	1.342	True	False
ZEB2	False	down	-1.732688349	False	down	-1.535093171	0.777607579	1.099535674	Conserved	False	A	A	0.226	0.367	True	True
LMO4	False	not_significant	-0.624364229	False	down	-0.565530757	-0.777607579	-1.415037499	Conserved	False	A	A	0.98	1.186	True	True
BACH2	True	not_significant	-0.625281278	True	down	-0.859230455	-1.0	-1.0	Conserved	False	A	A	1.051	1.148	True	True
DNAJA1	False	not_significant	0.113632981	False	not_significant	-0.352601383	-1.0	0.0	Unknown	False	A	A	1.261	1.257	True	False
JUN	False	not_significant	0.026970157	False	not_significant	-0.372280142	-3.0	-1.415037499	Conserved	False	A	A	0.281	0.387	True	True
CACHD1	False	not_significant	-0.378216345	False	not_significant	-0.625407214	-1.736965594	0.765534746	Shifted	False	A	A	0.522	0.395	True	True
LRP8	False	not_significant	0.774800145	False	not_significant	0.380166842	-3.635588574	-0.465663572	Conserved	False	A	A	1.59	1.6	True	True
ATPIF1	False	not_significant	-0.547519296	False	down	-0.802341973	-3.0	-2.0	Unknown	False	Unknown	Unknown			False	False
STMN1	False	down	-2.137794248	False	down	-1.913972074	-1.0	0.584962501	Conserved	False	A	A	1.396	1.418	True	True
GNB1	False	not_significant	-0.659985599	False	not_significant	-0.365393623	-1.900464326	-0.637429921	Unknown	False	A	A	1.755	1.752	True	False
EPHA5	False	not_significant	0.17429006	False	not_significant	0.379708839	-5.169925001	-2.169925001	Conserved	False	B	B	-1.058	-0.882	True	True
ADAMTS3	False	not_significant	0.26354659	True	not_significant	0.438223194	0.0	0.415037499	Shifted	False	B	B	-0.869	-0.773	True	True
GALNT17	False	up	0.850397018	False	up	0.872230197	-1.222392421	0.192645078	Conserved	False	A	A	0.57	0.371	True	True
RPL21	False	not_significant	-0.817410587	False	not_significant	-0.626154744	3.874469118	-1.584962501	Conserved	False	A	A	0.817	0.829	True	True
PTPRZ1	False	not_significant	-1.092597765	False	not_significant	-0.768203237	-1.807354922	0.146841388	Conserved	False	B	B	-0.444	-0.551	True	True
CHL1	True	not_significant	0.296897829	True	not_significant	0.325779849	1.9510904	0.093109404	Conserved	False	B	B	-0.631	-0.487	True	True
CTXN1	False	not_significant	-1.322377955	False	down	-1.724280893	-3.906890596	0.552541023	Unknown	False	A	A	1.358	1.468	True	False
NRG1	False	not_significant	0.487383794	False	up	0.519724808	1.222392421	1.0	Conserved	False	B	B	-0.592	-0.49	True	True
ISLR2	False	not_significant	-1.553410248	False	not_significant	-0.13948056	-1.129283017	-1.321928095	Conserved	False	A	A	1.475	1.469	True	True
RPL14	False	not_significant	-2.290321568	False	down	-1.712492922	0.0	0.0	Conserved	False	A	A	1.352	1.373	True	True
RPL39	False	not_significant	-2.005383547	False	down	-2.218090418	-1.0	-1.0	Unknown	False	A	A	0.372	1.775	True	False
RALGPS2	False	not_significant	0.362080293	False	not_significant	0.393823273	-2.0	-1.0	Conserved	False	A	A	1.171	1.187	True	True
H3F3A	False	not_significant	-0.127011262	False	down	-0.660470216	-1.0	-1.0	Unknown	False	A	A	1.64	1.68	True	False
GRIP1	False	not_significant	0.359223305	False	not_significant	0.173652729	1.099535674	-0.222392421	Conserved	False	A	A	0.605	0.56	True	True
NPM1	False	not_significant	-1.05435668	False	down	-1.1610141	-1.321928095	-0.736965594	Conserved	False	B	B	-0.145	-0.247	True	True
UBB	False	not_significant	-3.731551233	False	down	-3.196746603	-1.0	0.0	Unknown	False	A	A	1.164	1.139	True	False
EIF4A1	False	not_significant	-0.563197827	False	down	-1.126096372	-5.209453366	-1.121990524	Unknown	False	A	A	1.39	1.376	True	False
CACNG4	False	not_significant	1.230388317	False	not_significant	0.267715646	-1.263034406	-3.0	Unknown	False	A	A	0.32	0.266	True	False
BASP1	False	not_significant	-0.282190994	False	not_significant	-0.29795667	-2.618909833	-1.782408565	Conserved	False	A	A	0.182	0.423	True	True
MTSS1	False	not_significant	-0.507040493	False	down	-0.952124015	0.565597176	-1.184424571	Conserved	False	A	A	1.298	1.275	True	True
LY6H	False	not_significant	-0.526400296	False	down	-0.573027797	-5.087462841	-1.280107919	Conserved	False	A	A	1.06	1.099	True	True
FGD4	False	not_significant	0.026689877	False	not_significant	0.158347339	-0.485426827	0.362570079	Shifted	False	B	B	-0.223	-0.119	True	True
KIF5C	False	not_significant	0.375877986	False	not_significant	0.255632991	-4.277984747	0.100526876	Conserved	False	A	A	0.131	0.12	True	True
C1QTNF4	False	not_significant	-0.768498743	False	down	-0.536613016	-5.459431619	-1.371968777	Unknown	False	A	A	1.587	1.533	True	False
FABP5	False	not_significant	-2.041633185	False	down	-3.243332843	-2.0	1.0	Conserved	False	A	A	0.982	1.197	True	True
PLPPR1	False	not_significant	0.382276546	False	up	0.71220737	-1.0	-1.0	Conserved	False	B	B	-0.504	-0.483	True	True
SLC4A4	False	up	0.566125189	False	not_significant	0.366821833	-0.357552005	0.06871275	Conserved	False	B	B	-0.24	-0.082	True	True
RPL5	False	not_significant	0.056745778	False	down	-1.150962201	2.0	1.0	Unknown	False	A	A	0.891	0.928	True	False
CHN2	False	not_significant	-1.305767089	False	down	-1.465067845	-1.0	-1.584962501	Unknown	False	A	A	1.456	1.503	True	False
RPL27A	False	not_significant	-0.04456152	False	down	-1.078884896	-1.584962501	1.874469118	Conserved	False	A	A	1.163	1.259	True	True
NETO2	False	not_significant	-0.060737761	False	not_significant	0.126221432	-0.222392421	-0.807354922	Conserved	False	A	A	0.916	0.888	True	True
RPL13	False	not_significant	-1.409989715	False	down	-0.921454647	2.963474124	0.263034406	Conserved	False	A	A	1.524	1.498	True	True
NRP1	False	not_significant	-0.488991458	False	not_significant	-0.417623962	-0.169925001	-0.847996907	Unknown	False	A	A	0.815	0.837	True	False
RPL29	False	not_significant	-1.337720897	False	down	-2.464479123	0.0	-1.0	Unknown	False	A	A	1.285	1.356	True	False
RPL10	False	not_significant	-1.71851727	False	down	-2.15079288	0.0	-1.0	Conserved	False	A	A	1.057	1.952	True	True
RPL7	False	not_significant	-1.444992694	False	down	-3.788736267	-2.0	1.906890596	Conserved	False	A	A	0.656	0.737	True	True
EEF2	False	not_significant	-0.640833177	False	down	-1.268220926	-2.206450877	0.321928095	Conserved	False	A	A	1.578	1.563	True	True
NSG2	False	not_significant	0.683141237	False	not_significant	0.464517381	-4.754887502	-0.94753258	NR2F6	True	A	B	0.021	-0.04	True	True
ACTG1	False	not_significant	-3.287632203	False	down	-2.076025431	-1.0	-1.0	Unknown	False	A	A	1.331	1.404	True	False
RPL30	False	not_significant	-0.996871909	False	down	-1.286875689	1.0	0.0	Conserved	False	A	A	0.616	0.717	True	True
STMN2	False	not_significant	-0.038833771	False	not_significant	0.153685003	-5.247927513	-0.293731203	Conserved	False	A	A	0.632	0.678	True	True
NFIA	False	down	-1.739429991	False	down	-1.591089636	-3.321928095	-1.0	Conserved	False	A	A	0.768	0.822	True	True
SDK1	False	not_significant	0.244729289	False	not_significant	0.229834816	1.847996907	0.0	Conserved	False	A	A	0.597	0.615	True	True
SLC25A4	False	not_significant	-0.812703256	False	down	-1.826149845	-6.95419631	-0.72537762	Unknown	False	A	A	1.37	1.419	True	False
NRP2	False	not_significant	-0.555949793	False	not_significant	-0.471195883	0.777607579	-0.807354922	Conserved	False	A	A	0.84	0.912	True	True
CBX1	False	not_significant	-0.282779127	False	not_significant	-0.385992992	1.0	-1.584962501	Conserved	False	A	A	1.228	1.225	True	True
DDAH2	False	not_significant	2.179254003	False	not_significant	-2.1780723	0.0	0.0	Conserved	False	A	A	1.416	1.465	True	True
ZFP462	False	not_significant	0.139891276	False	not_significant	-0.21397399	0.925999419	-0.736965594	Conserved	False	A	A	0.58	0.587	True	True
FRMD4B	False	down	-2.43863498	False	down	-2.458121853	0.662965013	-1.584962501	Conserved	False	A	A	1.446	1.411	True	True
LMO1	False	not_significant	0.047713625	False	not_significant	0.130780215	-2.321928095	-2.321928095	Conserved	False	A	A	0.41	0.455	True	True
GPM6A	False	not_significant	0.204926745	True	not_significant	0.429013365	-7.247927513	-0.604071324	Unknown	False	A	A	0.133	0.086	True	False
PRDX2	False	not_significant	-0.742831636	False	down	-1.212079278	-3.0	0.321928095	Unknown	False	A	A	1.693	1.703	True	False
PGAP1	False	not_significant	-0.016516175	False	not_significant	-0.023750721	-3.087462841	0.612976877	Unknown	False	A	A	0.986	1.184	True	False
LCORL	False	not_significant	-0.645190072	False	down	-0.552639407	-2.0	1.544320516	Conserved	False	B	B	-0.381	-0.202	True	True
FAM168B	False	not_significant	-1.040668628	False	down	-0.797275082	0.192645078	-1.222392421	NR2F6	False	A	A	1.509	1.594	True	True
MAP1B	False	not_significant	0.384951125	False	not_significant	0.383620654	-2.944858446	-0.189970944	Conserved	False	A	A	1.134	1.231	True	True
RPL3	False	not_significant	-0.939066125	False	down	-1.630056523	-1.584962501	0.0	Conserved	False	A	A	1.841	1.841	True	True
ITSN1	False	not_significant	0.625726111	True	not_significant	0.331220227	-9.789370619	-3.37095576	Conserved	False	A	A	1.806	1.826	True	True
ZFP704	False	not_significant	0.370796396	False	not_significant	0.020616061	-2.321928095	-0.736965594	Unknown	False	A	A	1.467	1.599	True	False
SRRM4	False	up	0.847664776	False	up	0.598388874	-3.700439718	0.547487795	Conserved	False	A	A	1.021	0.871	True	True
HIPK2	False	down	-1.686729041	False	down	-1.631566269	2.321928095	1.0	Conserved	False	A	A	1.515	1.565	True	True
THRA	False	not_significant	-0.053539947	False	not_significant	-0.301483498	-4.321928095	0.201633861	7dpi	False	A	A	1.346	1.367	True	True
CBLB	False	not_significant	-0.118262419	False	not_significant	-0.466793785	1.906890596	-1.0	Conserved	False	A	A	0.545	0.788	True	True
INSM1	False	not_significant	-0.501510961	False	not_significant	-3.057385883	-1.584962501	-0.584962501	Conserved	False	A	A	0.33	0.211	True	True
TMSB10	False	not_significant	-0.623581912	False	down	-2.147128478	-1.0	-1.0	NR2F6	False	A	A	0.789	0.94	True	True
RPL32	False	not_significant	-2.6890061	False	down	-1.724268935	-1.0	0.0	Conserved	False	A	A	1.606	1.604	True	True
PPIA	False	down	-2.671678896	False	down	-2.776222143	-1.0	-1.0	Unknown	False	Unknown	Unknown			False	False
AFF2	False	not_significant	0.049045728	True	not_significant	0.115169411	3.169925001	1.321928095	Conserved	True	B	A	-0.456	0.192	True	True
ANKRD44	True	down	-2.05302385	True	down	-2.132316614	-1.321928095	-0.321928095	Conserved	False	A	A	1.161	1.328	True	True
NCKAP5	True	not_significant	-1.256806023	False	not_significant	-1.067383797	2.415037499	0.736965594	Conserved	False	A	A	0.718	0.649	True	True
CNTN2	False	not_significant	-1.23459562	False	down	-1.405800638	-0.447458977	0.093109404	Conserved	False	A	A	1.535	1.567	True	True
PLXNA2	False	not_significant	0.439915914	False	not_significant	0.253409381	-5.0	-0.142019005	Unknown	False	A	A	0.837	1.068	True	False
PCDH15	False	not_significant	0.00099695	False	not_significant	0.087087605	0.469485283	0.621488377	Conserved	False	B	B	-1.06	-1.052	True	True
RTN4	False	down	-1.546201087	False	down	-1.479228368	-2.304854582	-0.534336428	Conserved	False	A	A	0.474	0.618	True	True
RPL19	False	not_significant	-0.872482275	False	down	-1.595941852	0.0	0.0	Unknown	False	A	A	1.379	1.449	True	False
SOX11	False	not_significant	-0.57305327	False	not_significant	-0.45060589	-2.169925001	-0.584962501	Conserved	True	A	B	0.094	-0.065	True	True
RNF182	False	not_significant	0.81786189	False	not_significant	0.559516416	-1.584962501	-0.584962501	Conserved	False	A	A	1.653	1.672	True	True
HNRNPA0	False	not_significant	-2.312847825	False	down	-2.682673879	-5.129283017	-1.605721061	Conserved	False	A	A	1.818	1.71	True	True
STMN4	False	down	-1.665999494	False	down	-1.228226386	-4.247927513	0.395928676	7dpi	False	A	A	1.51	1.573	True	True
TUBA1A	False	not_significant	-3.223147965	False	down	-3.2433052	-1.0	0.0	Conserved	False	A	A	1.852	1.867	True	True
NECTIN3	False	not_significant	0.218410219	False	not_significant	0.086392869	1.415037499	0.0	Conserved	False	B	B	-0.422	-0.421	True	True
RPL10A	False	not_significant	-1.59429266	False	down	-1.712685877	-2.321928095	-0.321928095	Unknown	False	A	A	1.414	1.454	True	False
SNCAIP	False	not_significant	-0.634784498	False	down	-1.193257864	2.222392421	-0.584962501	Conserved	False	A	A	0.36	0.437	True	True
RPL17	False	not_significant	0.155743046	False	not_significant	-0.307619133	0.0	0.0	Unknown	False	A	A	1.738	1.773	True	False
RNF165	False	not_significant	1.087740124	False	up	1.044352293	-2.321928095	0.0	Conserved	False	Unknown	Unknown			False	True
TSPAN18	False	not_significant	-3.44273788	False	not_significant	-2.332681874	-0.736965594	-1.321928095	Conserved	False	A	A	1.285	1.227	True	True
EID1	False	not_significant	-2.606869387	False	down	-1.635323762	-1.584962501	0.0	Conserved	False	A	A	0.681	0.732	True	True
PDE7A	False	not_significant	-0.431671905	False	not_significant	-0.379969496	-2.321928095	2.0	Unknown	False	A	A	0.909	1.054	True	False
TGFBR1	False	down	-4.50706676	False	down	-3.052754992	-1.0	-1.0	Conserved	False	A	A	1.045	1.081	True	True
RPL11	False	not_significant	-0.247239087	False	down	-0.881547071	-3.169925001	1.078002512	Unknown	False	A	A	1.528	1.487	True	False
SEMA3C	False	not_significant	0.542429799	False	not_significant	0.518423257	1.584962501	-1.584962501	Conserved	False	B	B	-0.791	-0.73	True	True
RPLP0	False	not_significant	-0.531191152	False	not_significant	-1.73499444	-2.0	0.0	Unknown	False	A	A	1.526	1.62	True	False
ZNRF2	False	not_significant	-1.239385717	True	down	-0.742498922	0.0	0.0	Conserved	False	A	A	1.418	1.361	True	True
FTL1	False	not_significant	-4.592532095	False	down	-2.621996518	-1.584962501	-1.584962501	Shifted	False	A	A	1.41	1.417	True	True
HS3ST4	False	not_significant	0.258388544	False	not_significant	0.391373637	-2.807354922	-1.222392421	Conserved	False	B	B	-0.717	-0.669	True	True
SORBS2	False	not_significant	0.204592213	False	not_significant	0.265375915	-2.938599455	-1.201633861	Conserved	False	A	A	0.85	0.802	True	True
CLMP	False	not_significant	0.662438904	False	not_significant	0.545033198	-3.459431619	-1.137503524	Conserved	False	A	A	1.119	1.146	True	True
NEO1	False	not_significant	-0.750492916	False	down	-0.707602777	-5.209453366	-1.887525271	Conserved	False	A	A	1.288	1.329	True	True
RPLP1	False	not_significant	-2.965031698	False	down	-2.451055956	-1.584962501	-1.584962501	Unknown	False	A	A	1.35	1.405	True	False
FGF13	False	not_significant	-0.221306772	False	not_significant	-0.106931094	-3.0	-0.415037499	NR2F6	True	B	A	-0.29	0.476	True	True
GNG2	False	not_significant	0.104114123	False	not_significant	0.097744033	-2.807354922	-0.222392421	Conserved	False	A	A	0.833	0.909	True	True
RPL8	False	not_significant	-1.533420628	False	down	-1.981902392	-5.426264755	-0.671377253	Unknown	False	A	A	1.885	1.97	True	False
LSAMP	False	not_significant	0.230778986	True	not_significant	0.344330703	0.534336428	-0.610053482	Conserved	False	A	A	0.499	0.258	True	True
EPHA3	False	not_significant	0.423365081	False	not_significant	0.454349073	-2.0	-1.0	Conserved	False	B	B	-0.766	-0.537	True	True
NREP	False	not_significant	0.000883162	False	down	-0.708433297	-2.321928095	0.0	Conserved	False	A	A	0.718	0.418	True	True
NEDD4L	False	not_significant	0.409378559	False	not_significant	0.296309019	-1.0	-0.621488377	Conserved	False	A	A	1.567	1.655	True	True
HMGB1	False	not_significant	0.811222725	False	not_significant	0.515866676	-5.491853096	-1.321928095	NR2F6	False	A	A	1.078	1.124	True	True
HUNK	False	not_significant	0.158746123	False	not_significant	-0.165544409	-4.273018494	-1.9510904	Conserved	False	A	A	1.418	1.524	True	True
PODXL2	False	not_significant	0.513173147	False	not_significant	-0.058630885	-2.321928095	0.485426827	Conserved	False	A	A	1.534	1.592	True	True
GSK3B	False	not_significant	-0.401697156	False	not_significant	-0.201119274	4.061400545	-0.716207034	Conserved	False	A	A	1.603	1.697	True	True
MARCKS	False	not_significant	-1.384378027	False	down	-1.701836407	-2.392317423	-1.169925001	Conserved	False	A	A	0.298	0.337	True	True
BCL11A	False	not_significant	-0.021975272	False	not_significant	-0.052914843	-3.321928095	-0.321928095	Conserved	False	B	B	-0.708	-0.494	True	True
RPL15	False	not_significant	-0.976117475	False	down	-1.906933022	-1.584962501	-1.584962501	Unknown	False	A	A	0.831	0.807	True	False
SLC24A5	False	not_significant	-0.992865292	False	not_significant	-0.124163096	0.0	0.0	Conserved	True	A	B	0.009	-0.049	True	True
HNRNPH3	False	not_significant	-1.07736826	False	down	-0.765520726	-2.321928095	1.263034406	Unknown	False	A	A	1.793	1.745	True	False
RPL23	False	not_significant	-3.038152781	False	down	-1.806509999	-1.584962501	-1.584962501	Conserved	False	A	A	1.421	1.419	True	True
NFIX	False	not_significant	0.091164669	False	not_significant	-0.293716812	-5.426264755	-0.671377253	Conserved	False	A	A	1.602	1.662	True	True
POU3F3	False	not_significant	0.121545879	False	not_significant	0.104562432	-3.169925001	0.289506617	Conserved	False	A	A	0.588	0.65	True	True
MEIS2	False	up	0.517303497	False	not_significant	0.495723498	-2.321928095	-2.321928095	Conserved	False	B	B	-0.247	-0.275	True	True
MEX3A	False	not_significant	-1.088464613	False	not_significant	0.721509559	-1.584962501	-1.584962501	Conserved	False	A	A	1.738	1.693	True	True
SELENOW	False	not_significant	0.047823037	False	not_significant	-0.417933251	-3.321928095	-0.736965594	Conserved	False	A	A	0.384	0.553	True	True
SH3RF3	False	not_significant	0.424339874	True	not_significant	0.225304822	-1.0	0.0	Conserved	False	A	A	1.34	1.24	True	True
RPL24	False	not_significant	0.083142932	False	not_significant	-1.078879678	0.0	1.0	Conserved	False	A	A	1.512	1.441	True	True
MARCKSL1	False	not_significant	-1.751708859	False	not_significant	-2.153277783	0.0	2.0	NR2F6	False	A	A	1.646	1.555	True	True
