## Supplementary_Table for "Nuclear Receptor Transcription Factors promote axon regeneration in the Adult Corticospinal Tract": Supplementary Table S26.xlsx

### Sheet: Tad_comapre_with_annoted_genes_
Family	Pathway	Count	P-value	Connection_Type	Shared_Gene_Count
Cell adhesion	DNA damage response	20	0.0349741	shared_genes	2
Cell adhesion	MAPK cascade	13	0.00150917	shared_genes	2
Cell adhesion	actin cytoskeleton organization	15	0.0482032	shared_genes	3
Cell adhesion	axonogenesis	13	0.00140657	shared_genes	4
Cell adhesion	calcium-mediated signaling	11	0.0141087	shared_genes	2
Cell adhesion	peptidyl-serine phosphorylation	9	0.0358431	shared_genes	8
Cell adhesion	positive regulation of cytosolic calcium ion concentration	12	0.0446284	shared_genes	3
Cell adhesion	potassium ion transmembrane transport	14	0.00318546	shared_genes	2
Cell adhesion	regulation of cell-cell adhesion	6	0.000436	original	0
Cell signaling	DNA damage response	20	0.0349741	shared_genes	6
Cell signaling	MAPK cascade	13	0.00150917	original	0
Cell signaling	actin cytoskeleton organization	15	0.0482032	shared_genes	12
Cell signaling	axonogenesis	13	0.00140657	shared_genes	3
Cell signaling	calcium ion transmembrane transport	11	0.012045	original	0
Cell signaling	calcium-mediated signaling	11	0.0141087	original	0
Cell signaling	cell development	5	0.0417629	original	0
Cell signaling	chromatin remodeling	49	4.57E-06	shared_genes	2
Cell signaling	growth hormone receptor signaling pathway via JAK-STAT	3	0.0386842	original	0
Cell signaling	hippocampus development	8	0.033852	shared_genes	8
Cell signaling	inflammatory response	23	0.0375765	shared_genes	2
Cell signaling	innate immune response	30	0.00941255	shared_genes	2
Cell signaling	intracellular protein transport	17	0.0225578	original	0
Cell signaling	intracellular signal transduction	35	1.62E-05	original	0
Cell signaling	modulation of chemical synaptic transmission	16	0.000274	shared_genes	9
Cell signaling	peptidyl-serine phosphorylation	9	0.0358431	shared_genes	3
Cell signaling	positive regulation of cell population proliferation	35	0.0060583	shared_genes	2
Cell signaling	positive regulation of circadian sleep/wake cycle non-REM sleep	3	0.0386842	shared_genes	2
Cell signaling	positive regulation of cytosolic calcium ion concentration	12	0.0446284	original	0
Cell signaling	positive regulation of transcription by RNA polymerase II	77	1.16E-05	shared_genes	2
Cell signaling	post-translational protein modification	5	0.012835	shared_genes	2
Cell signaling	potassium ion transmembrane transport	14	0.00318546	original	0
Cell signaling	regulation of cell-cell adhesion	6	0.000436	shared_genes	2
Cell signaling	regulation of heart rate by cardiac conduction	7	0.00240983	original	0
Cell signaling	regulation of membrane potential	12	0.000679	original	0
Cell signaling	regulation of transcription by RNA polymerase II	85	0.000136	shared_genes	2
Cell signaling	signal transduction	47	0.0153247	original	0
Cell signaling	sodium ion transport	10	0.0143367	original	0
Cell signaling	synapse organization	9	0.0116238	shared_genes	3
Cell signaling	synaptic transmission glutamatergic	8	0.00362633	shared_genes	3
Cell signaling	transcription by RNA polymerase II	17	0.0131036	shared_genes	4
Cellular processes	DNA damage response	20	0.0349741	shared_genes	4
Cellular processes	MAPK cascade	13	0.00150917	shared_genes	2
Cellular processes	actin cytoskeleton organization	15	0.0482032	shared_genes	2
Cellular processes	axonogenesis	13	0.00140657	shared_genes	4
Cellular processes	calcium ion transmembrane transport	11	0.012045	shared_genes	2
Cellular processes	calcium-mediated signaling	11	0.0141087	shared_genes	4
Cellular processes	cell development	5	0.0417629	shared_genes	2
Cellular processes	hippocampus development	8	0.033852	shared_genes	4
Cellular processes	intracellular signal transduction	35	1.62E-05	shared_genes	2
Cellular processes	neurogenesis	11	0.019939	shared_genes	2
Cellular processes	peptidyl-serine phosphorylation	9	0.0358431	shared_genes	2
Cellular processes	positive regulation of cell population proliferation	35	0.0060583	original	0
Cellular processes	positive regulation of cytosolic calcium ion concentration	12	0.0446284	shared_genes	2
Cellular processes	regulation of cell-cell adhesion	6	0.000436	shared_genes	2
Cellular processes	response to xenobiotic stimulus	21	0.0128261	shared_genes	3
Chromatin organisation	DNA damage response	20	0.0349741	shared_genes	2
Chromatin organisation	MAPK cascade	13	0.00150917	shared_genes	2
Chromatin organisation	axonogenesis	13	0.00140657	shared_genes	7
Chromatin organisation	calcium-mediated signaling	11	0.0141087	shared_genes	2
Chromatin organisation	chromatin organization	17	0.0385205	original	0
Chromatin organisation	chromatin remodeling	49	4.57E-06	original	0
Chromatin organisation	dendrite morphogenesis	9	0.000414	shared_genes	2
Chromatin organisation	growth hormone receptor signaling pathway via JAK-STAT	3	0.0386842	shared_genes	3
Chromatin organisation	modulation of chemical synaptic transmission	16	0.000274	shared_genes	3
Chromatin organisation	positive regulation of circadian sleep/wake cycle non-REM sleep	3	0.0386842	shared_genes	6
Chromatin organisation	positive regulation of cytosolic calcium ion concentration	12	0.0446284	shared_genes	2
Chromatin organisation	post-translational protein modification	5	0.012835	shared_genes	2
Chromatin organisation	regulation of DNA-templated transcription	54	0.00573869	shared_genes	8
Chromatin organisation	response to xenobiotic stimulus	21	0.0128261	shared_genes	2
Cytoskeleton organisation	DNA damage response	20	0.0349741	shared_genes	10
Cytoskeleton organisation	MAPK cascade	13	0.00150917	shared_genes	3
Cytoskeleton organisation	actin cytoskeleton organization	15	0.0482032	original	0
Cytoskeleton organisation	axonogenesis	13	0.00140657	shared_genes	13
Cytoskeleton organisation	calcium ion transmembrane transport	11	0.012045	shared_genes	12
Cytoskeleton organisation	calcium-mediated signaling	11	0.0141087	shared_genes	9
Cytoskeleton organisation	cell development	5	0.0417629	shared_genes	3
Cytoskeleton organisation	chromatin remodeling	49	4.57E-06	shared_genes	4
Cytoskeleton organisation	dendrite morphogenesis	9	0.000414	shared_genes	3
Cytoskeleton organisation	growth hormone receptor signaling pathway via JAK-STAT	3	0.0386842	shared_genes	2
Cytoskeleton organisation	hippocampus development	8	0.033852	shared_genes	11
Cytoskeleton organisation	innate immune response	30	0.00941255	shared_genes	2
Cytoskeleton organisation	intracellular protein transport	17	0.0225578	shared_genes	3
Cytoskeleton organisation	intracellular signal transduction	35	1.62E-05	shared_genes	3
Cytoskeleton organisation	meiotic spindle organization	3	0.0386842	original	0
Cytoskeleton organisation	modulation of chemical synaptic transmission	16	0.000274	shared_genes	9
Cytoskeleton organisation	neurogenesis	11	0.019939	shared_genes	2
Cytoskeleton organisation	peptidyl-serine phosphorylation	9	0.0358431	shared_genes	6
Cytoskeleton organisation	positive regulation of cell population proliferation	35	0.0060583	shared_genes	7
Cytoskeleton organisation	positive regulation of circadian sleep/wake cycle non-REM sleep	3	0.0386842	shared_genes	3
Cytoskeleton organisation	positive regulation of cytosolic calcium ion concentration	12	0.0446284	shared_genes	6
Cytoskeleton organisation	regulation of cell-cell adhesion	6	0.000436	shared_genes	3
Cytoskeleton organisation	regulation of heart rate by cardiac conduction	7	0.00240983	shared_genes	3
Cytoskeleton organisation	regulation of transcription by RNA polymerase II	85	0.000136	shared_genes	5
Cytoskeleton organisation	signal transduction	47	0.0153247	shared_genes	2
Cytoskeleton organisation	synapse organization	9	0.0116238	shared_genes	2
Gene regulation	DNA damage response	20	0.0349741	original	0
Gene regulation	actin cytoskeleton organization	15	0.0482032	shared_genes	10
Gene regulation	calcium ion transmembrane transport	11	0.012045	shared_genes	6
Gene regulation	chromatin organization	17	0.0385205	shared_genes	2
Gene regulation	chromatin remodeling	49	4.57E-06	shared_genes	3
Gene regulation	dendrite morphogenesis	9	0.000414	shared_genes	3
Gene regulation	hippocampus development	8	0.033852	shared_genes	7
Gene regulation	modulation of chemical synaptic transmission	16	0.000274	shared_genes	6
Gene regulation	peptidyl-serine phosphorylation	9	0.0358431	shared_genes	3
Gene regulation	positive regulation of DNA-templated transcription	40	0.0233816	original	0
Gene regulation	positive regulation of cell population proliferation	35	0.0060583	shared_genes	4
Gene regulation	positive regulation of gene expression	33	0.0119695	original	0
Gene regulation	post-translational protein modification	5	0.012835	original	0
Gene regulation	regulation of DNA-templated transcription	54	0.00573869	original	0
Gene regulation	regulation of cell-cell adhesion	6	0.000436	shared_genes	2
Gene regulation	regulation of transcription by RNA polymerase II	85	0.000136	original	0
Gene regulation	transcription by RNA polymerase II	17	0.0131036	original	0
Inflammatory response	MAPK cascade	13	0.00150917	shared_genes	2
Inflammatory response	axonogenesis	13	0.00140657	shared_genes	2
Inflammatory response	calcium ion transmembrane transport	11	0.012045	shared_genes	2
Inflammatory response	calcium-mediated signaling	11	0.0141087	shared_genes	2
Inflammatory response	cell development	5	0.0417629	shared_genes	4
Inflammatory response	dendrite morphogenesis	9	0.000414	shared_genes	5
Inflammatory response	inflammatory response	23	0.0375765	original	0
Inflammatory response	innate immune response	30	0.00941255	original	0
Inflammatory response	intracellular protein transport	17	0.0225578	shared_genes	2
Inflammatory response	intracellular signal transduction	35	1.62E-05	shared_genes	4
Inflammatory response	meiotic spindle organization	3	0.0386842	shared_genes	3
Inflammatory response	neurogenesis	11	0.019939	shared_genes	2
Inflammatory response	peptidyl-serine phosphorylation	9	0.0358431	shared_genes	2
Inflammatory response	positive regulation of cell population proliferation	35	0.0060583	shared_genes	2
Inflammatory response	positive regulation of circadian sleep/wake cycle non-REM sleep	3	0.0386842	shared_genes	3
Inflammatory response	positive regulation of natural killer cell mediated cytotoxicity	6	0.0076097	original	0
Inflammatory response	regulation of heart rate by cardiac conduction	7	0.00240983	shared_genes	3
Inflammatory response	response to xenobiotic stimulus	21	0.0128261	original	0
Metabolic process	actin cytoskeleton organization	15	0.0482032	shared_genes	3
Metabolic process	axonogenesis	13	0.00140657	shared_genes	2
Metabolic process	calcium-mediated signaling	11	0.0141087	shared_genes	3
Metabolic process	innate immune response	30	0.00941255	shared_genes	2
Metabolic process	peptidyl-serine phosphorylation	9	0.0358431	original	0
Metabolic process	positive regulation of circadian sleep/wake cycle non-REM sleep	3	0.0386842	shared_genes	2
Metabolic process	positive regulation of cytosolic calcium ion concentration	12	0.0446284	shared_genes	2
Metabolic process	positive regulation of natural killer cell mediated cytotoxicity	6	0.0076097	shared_genes	2
Metabolic process	positive regulation of transcription by RNA polymerase II	77	1.16E-05	original	0
Metabolic process	potassium ion transmembrane transport	14	0.00318546	shared_genes	2
Metabolic process	protein autophosphorylation	13	0.00722283	original	0
Metabolic process	protein phosphorylation	22	0.0114923	original	0
Metabolic process	regulation of cell-cell adhesion	6	0.000436	shared_genes	8
Metabolic process	regulation of heart rate by cardiac conduction	7	0.00240983	shared_genes	2
Metabolic process	regulation of protein stability	14	0.00036	original	0
Nervous system development	MAPK cascade	13	0.00150917	shared_genes	13
Nervous system development	actin cytoskeleton organization	15	0.0482032	shared_genes	13
Nervous system development	axonogenesis	13	0.00140657	original	0
Nervous system development	calcium ion transmembrane transport	11	0.012045	shared_genes	3
Nervous system development	calcium-mediated signaling	11	0.0141087	shared_genes	33
Nervous system development	cell development	5	0.0417629	shared_genes	3
Nervous system development	chromatin organization	17	0.0385205	shared_genes	2
Nervous system development	chromatin remodeling	49	4.57E-06	shared_genes	4
Nervous system development	dendrite morphogenesis	9	0.000414	original	0
Nervous system development	growth hormone receptor signaling pathway via JAK-STAT	3	0.0386842	shared_genes	3
Nervous system development	hippocampus development	8	0.033852	original	0
Nervous system development	inflammatory response	23	0.0375765	shared_genes	2
Nervous system development	innate immune response	30	0.00941255	shared_genes	14
Nervous system development	intracellular protein transport	17	0.0225578	shared_genes	2
Nervous system development	intracellular signal transduction	35	1.62E-05	shared_genes	3
Nervous system development	modulation of chemical synaptic transmission	16	0.000274	original	0
Nervous system development	nervous system development	20	0.0221744	original	0
Nervous system development	neurogenesis	11	0.019939	original	0
Nervous system development	neuron projection development	15	0.0084122	original	0
Nervous system development	peptidyl-serine phosphorylation	9	0.0358431	shared_genes	4
Nervous system development	positive regulation of circadian sleep/wake cycle non-REM sleep	3	0.0386842	original	0
Nervous system development	positive regulation of cytosolic calcium ion concentration	12	0.0446284	shared_genes	8
Nervous system development	positive regulation of natural killer cell mediated cytotoxicity	6	0.0076097	shared_genes	2
Nervous system development	post-translational protein modification	5	0.012835	shared_genes	2
Nervous system development	potassium ion transmembrane transport	14	0.00318546	shared_genes	2
Nervous system development	protein autophosphorylation	13	0.00722283	shared_genes	8
Nervous system development	regulation of DNA-templated transcription	54	0.00573869	shared_genes	2
Nervous system development	regulation of cell-cell adhesion	6	0.000436	shared_genes	4
Nervous system development	regulation of heart rate by cardiac conduction	7	0.00240983	shared_genes	6
Nervous system development	regulation of neuronal synaptic plasticity	5	0.028902	original	0
Nervous system development	regulation of presynapse assembly	5	0.028902	original	0
Nervous system development	regulation of transcription by RNA polymerase II	85	0.000136	shared_genes	5
Nervous system development	signal transduction	47	0.0153247	shared_genes	2
Nervous system development	sodium ion transport	10	0.0143367	shared_genes	2
Nervous system development	synapse organization	9	0.0116238	original	0
Nervous system development	synaptic transmission glutamatergic	8	0.00362633	original	0
Nervous system development	transcription by RNA polymerase II	17	0.0131036	shared_genes	2
