## Supplementary_Table for "Nuclear Receptor Transcription Factors promote axon regeneration in the Adult Corticospinal Tract": Supplementary Table S28.xlsx

### Sheet: Sheet1
Category	Term	Count	%	PValue	Genes	List Total	Pop Hits	Pop Total	Fold Enrichment	Bonferroni	Benjamini	FDR
GOTERM_BP_DIRECT	GO:0006338~chromatin remodeling	49	4.24242	4.56967e-06	SMG1, MORC2B, PTPN20, PPP1CB, RPS6KA3, TBK1, BCL7C, PWWP2A, JAK2, BRD3, DAPK1, ATRX, CASK, VRK2, KSR2, BAZ1B, FOXP3, KAT2A, MYO3A, PADI3, PADI2, ALPK3, TSSK3, PADI4, TOP1, HDGFL1, PADI1, USP16, HDAC1, STK39, WNK4, PRKX, HDAC8, IRAK1, STK38L, SUDS3, MAP4K5, PAK3, BRD7, SETDB2, SMARCA1, PTPRD, TAOK3, WNK1, STK26, NEK10, PTPN4, EZH1, TAF1	1060	671	29712	2.04691	0.0171655	0.00865724	0.00863668
GOTERM_BP_DIRECT	GO:0035556~intracellular signal transduction	35	3.0303	1.61793e-05	CAB39L, WNK4, STK39, ADCY7, CAMKK1, RPS6KA3, IRAK1, GNA12, DCDC2B, BLNK, STK38L, PLCG1, JAK2, MAP4K5, PAK3, JAK3, IGFBP5, WSB2, DAPK1, MCF2, FAM220A, RRAGA, DNMBP, TEC, WNK1, LCK, PPP1R1C, STK26, DLC1, PPP1R1B, DCX, ARHGEF4, TSSK3, RGS11, ARHGEF5	1060	432	29712	2.27096	0.0594624	0.0153258	0.0152894
GOTERM_BP_DIRECT	GO:0048813~dendrite morphogenesis	9	0.779221	0.000413998	MAPK8, MAP2, DCX, CACNA1A, CTNNA2, RAC1, ATP7A, CACNA1F, CELSR2	1060	51	29712	4.9465	0.791739	0.137806	0.137479
GOTERM_BP_DIRECT	GO:0022407~regulation of cell-cell adhesion	6	0.519481	0.000436441	EPHA7, JAK2, ITGAL, EFNA5, JAK3, CELSR2	1060	19	29712	8.85164	0.808723	0.137806	0.137479
GOTERM_BP_DIRECT	GO:0007015~actin filament organization	16	1.38528	0.00048191	MARCKSL1, GSN, WAS, GDPD2, BRK1, RHOH, HDAC6, ARHGAP12, CNN1, RAC2, XIRP2, FSCN3, TAGLN3, RAC1, TMSB10, MYO1F	1060	156	29712	2.87489	0.839007	0.140458	0.140125
GOTERM_BP_DIRECT	GO:0007409~axonogenesis	13	1.12554	0.00140657	SPTBN4, CNTNAP1, ATL1, CACNA1F, PTK2, IGF1R, FAM168B, MAP2, SLITRK4, SLITRK3, NEFL, CTNNA2, PAK3	1060	122	29712	2.98682	0.995172	0.3135	0.312755
GOTERM_BP_DIRECT	GO:0099560~synaptic membrane adhesion	7	0.606061	0.00210154	PTPRD, NLGN1, ITGA3, IL1RAPL1, SLITRK3, GPC4, EFNA5	1060	38	29712	5.16346	0.999655	0.379178	0.378277
GOTERM_BP_DIRECT	GO:0051965~positive regulation of synapse assembly	10	0.865801	0.00256001	PTPRD, NLGN1, SLITRK4, LRRTM1, IL1RAPL1, SLITRK3, EFNA5, ASIC2, CELSR2, ADGRL2	1060	82	29712	3.41832	0.999939	0.399144	0.398196
GOTERM_BP_DIRECT	GO:0035249~synaptic transmission, glutamatergic	8	0.692641	0.00362633	GRM2, UNC13A, P2RX1, GRM8, CACNA1A, GRIK2, CNIH2, GRIA3	1060	56	29712	4.00431	0.999999	0.49072	0.489555
GOTERM_BP_DIRECT	GO:0044539~long-chain fatty acid import into cell	4	0.34632	0.00448948	SLC27A1, CD36, ACSL3, SLC27A2	1060	10	29712	11.2121	1	0.531583	0.53032
GOTERM_BP_DIRECT	GO:0044818~mitotic G2/M transition checkpoint	5	0.4329	0.00591399	BABAM1, NBN, BRCA1, INIP, CDK5RAP3	1060	21	29712	6.67385	1	0.623147	0.621667
GOTERM_BP_DIRECT	GO:0035725~sodium ion transmembrane transport	12	1.03896	0.00730702	SLC12A3, SLC9A4, SLC9A6, WNK1, SLC9A8, SLC6A14, WNK4, STK39, PKD2L1, SCN3B, ASIC2, SLC6A4	1060	131	29712	2.56765	1	0.703998	0.702325
GOTERM_BP_DIRECT	GO:0031175~neuron projection development	15	1.2987	0.00841219	NLGN1, CNTNAP1, FRY, RUNX3, IGF1R, PQBP1, MECP2, GPRIN2, MAPK8, SNX1, MAP2, NEDD4, BLOC1S2, WDR5, TBC1D23	1060	190	29712	2.21291	1	0.739695	0.737938
GOTERM_BP_DIRECT	GO:0050808~synapse organization	9	0.779221	0.0116238	PTPRD, NLGN1, SLC9A6, LRRTM1, PIN1, LMX1B, LARGE1, ADGRL2, PPFIA3	1060	86	29712	2.93339	1	0.831932	0.829956
GOTERM_BP_DIRECT	GO:0070588~calcium ion transmembrane transport	11	0.952381	0.012045	P2RY12, TMEM37, TRPC5, P2RX1, CACNA2D1, CACNA1A, PKD2L1, PKD1L3, CACNA1F, CACNA1H, TRPM4	1060	122	29712	2.52731	1	0.831932	0.829956
GOTERM_BP_DIRECT	GO:0019722~calcium-mediated signaling	11	0.952381	0.0141087	P2RY12, RCAN1, P2RX1, CXCR3, PLCG1, GRIK2, KSR2, ITGAL, GRIA3, CCR10, TRPM4	1060	125	29712	2.46666	1	0.853372	0.851345
GOTERM_BP_DIRECT	GO:0006814~sodium ion transport	10	0.865801	0.0143367	SLC12A3, SLC23A2, FXYD4, SLC9A8, NEDD4, CPOX, SCN3B, FGF13, ASIC2, CNGB1	1060	107	29712	2.61964	1	0.853372	0.851345
GOTERM_BP_DIRECT	GO:0007165~signal transduction	47	4.06926	0.0153247	TENM1, CTF2, CTF1, PLPPR1, PLEKHH3, FRMPD3, WNK4, STK39, PRKX, HMGB1, ARHGAP12, WNT6, PRL2C3, RASSF2, IRAK1, IMPA2, PPP2R5E, RAC2, JAK2, NXNL1, FBRS, ROS1, SLC12A3, CCL24, WNT10A, IL31, DAPK1, WNT9B, RHOH, ANK2, OCRL, VRK2, COMMD6, PTPRD, TOM1L2, OLFM2, PDE10A, WNK1, PPP1R1C, DLC1, RASA1, IL1RAPL1, PPP1R1B, FLT3L, RADIL, ERAS, CD320	1060	925	29712	1.42424	1	0.893312	0.89119
GOTERM_BP_DIRECT	GO:0022008~neurogenesis	11	0.952381	0.019939	FGF6, FAM168B, ADGRV1, MIR124A-3, NAV2, FGF13, DAGLB, FTSJ1, TLR4, CELSR2, FGF23	1060	132	29712	2.33585	1	1	0.997888
GOTERM_BP_DIRECT	GO:0007399~nervous system development	20	1.7316	0.0221744	PRPS1, NLGN1, CTF2, ADGRV1, CTF1, PLPPR1, RBFOX3, TMEM41B, SEMA4F, NAV2, HDAC7, PTPRD, KAT2A, FRMD7, DLG3, NEDD4, NCAM2, SCN3B, FGF13, MEF2D	1060	321	29712	1.74643	1	1	0.997888
GOTERM_BP_DIRECT	GO:0048168~regulation of neuronal synaptic plasticity	5	0.4329	0.028902	CPEB1, JPH3, NOG, SYP, RAC1	1060	33	29712	4.247	1	1	0.997888
GOTERM_BP_DIRECT	GO:1905606~regulation of presynapse assembly	5	0.4329	0.028902	LRRTM1, IL1RAPL2, IL1RAPL1, SLITRK3, GPC4	1060	33	29712	4.247	1	1	0.997888
GOTERM_BP_DIRECT	GO:0006974~DNA damage response	20	1.7316	0.0349741	TIGAR, SMG1, USP16, ANKLE1, ATMIN, USP10, FANCL, SUV39H1, MORC2B, VRK2, BRCA1, BAZ1B, USP28, FAAP20, INIP, RAD52, TAOK3, FANCD2, NEDD4, FLYWCH1	1060	338	29712	1.65859	1	1	0.997888
GOTERM_BP_DIRECT	GO:0006325~chromatin organization	17	1.47186	0.0385205	BRD3, HDAC1, SS18L1, ATRX, HMGB1, FLICR, HDAC8, BAZ1B, ZFP518A, HDAC6, HDAC7, M1AP, FENDRR, MRGBP, HLTF, PADI4, OGT	1060	275	29712	1.73278	1	1	0.997888
GOTERM_BP_DIRECT	GO:0051225~spindle assembly	5	0.4329	0.0454078	HAUS7, STARD9, HAUS6, MAPRE2, HAUS2	1060	38	29712	3.68818	1	1	0.997888
GOTERM_BP_DIRECT	GO:0006816~calcium ion transport	9	0.779221	0.0471161	RAMP2, VDR, CACNA2D1, MYB, CACNA1A, PLCG1, CACNA1H, CNGB1, TRPM4	1060	112	29712	2.25243	1	1	0.997888
