## Supplementary_Table for "Nuclear Receptor Transcription Factors promote axon regeneration in the Adult Corticospinal Tract": Supplementary Table S29.xlsx

### Sheet: NR2F6
gene	riboseq_log2fc_nr2f6_vs_control	sn_rna_avg_log2fc	te	cut_run_foldenrichment
Bmyc	3.16993	-2.46019	5.63012	Not binding
Mycbp	-2.32193	-1.17608	-1.14585	Not binding
Lamtor1	0	-0.772495	0.772495	Not binding
Lamtor3	1	-0.538511	1.53851	Not binding
Lamtor4	0.584963	-1.23527	1.82024	Not binding
Lamtor5	-0.584963	-1.72403	1.13907	Not binding
Rpa1	-1	-0.74829	-0.25171	Not binding
Rpa2	-1	-1.34819	0.348186	Not binding
Rpf1	-0.584963	-0.707011	0.122048	Not binding
Rpl12	-1.58496	-1.00725	-0.577709	Not binding
Rpl13a	-1	-0.678487	-0.321513	Not binding
Rpl15	-1.58496	-1.90693	0.321971	Not binding
Rpl21	-1.58496	-0.626155	-0.958808	Not binding
Rpl22	-1.58496	-0.734377	-0.850586	Not binding
Rpl23	-1.58496	-1.80651	0.221547	Not binding
Rpl23a	-1.58496	-1.64064	0.0556807	Not binding
Rpl36	-2.58496	-1.56951	-1.01545	Not binding
Rpn1	-1.62803	-0.552043	-1.07599	Not binding
Rpp21	-1.58496	-1.41892	-0.166044	17.8571
Rprml	-2.80735	-1.4226	-1.38476	Not binding
Rps14	-2.45943	-1.33808	-1.12135	Not binding
Rps15	-1.41504	-1.46078	0.0457397	Not binding
Rps16	-2.38082	-1.98028	-0.400538	Not binding
Rps17	-1.22239	-0.983385	-0.239007	Not binding
Rps18	-2.58496	-1.41461	-1.17035	Not binding
Rps19	-1.58496	-1.16554	-0.419418	Not binding
Rps3a1	-2.32193	-1.6688	-0.653131	Not binding
Rps6ka1	-2.32193	-1.77802	-0.543907	Not binding
Rps6ka4	-1.45943	-1.02141	-0.438025	Not binding
Rps6kb1	-1.75489	-0.540376	-1.21451	Not binding
Ube2d1	-0.485427	-1.43853	0.953102	Not binding
Ube2d3	2.60209	-0.591035	3.19312	Not binding
Ube2e1	0.415037	-0.500805	0.915842	Not binding
Ube2i	0	-1.11803	1.11803	Not binding
Ube2j1	0	-1.19228	1.19228	Not binding
Ube2l6	0	-0.912764	0.912764	Not binding
Ube2t	1	-1.47395	2.47395	Not binding
Ube3a	0	-0.984373	0.984373	Not binding
Ube4bos1	1	-1.49715	2.49715	Not binding
Ubfd1	-0.459432	-1.46879	1.00935	Not binding
Ubl3	-0.0995357	-1.22944	1.1299	Not binding
Ubl4a	0.485427	-1.46359	1.94902	Not binding
Ubl5	0.63743	-2.07645	2.71388	Not binding
Ublcp1	0	-0.683848	0.683848	Not binding
Tbc1d16	-2.32193	-1.26236	-1.05957	Not binding
Tbc1d17	-2.76081	-0.838292	-1.92252	Not binding
Tbc1d5	-1.80735	-1.26411	-0.543241	Not binding
Tbc1d7	-1	-0.511732	-0.488268	Not binding
Tbc1d8b	-0.584963	-0.619918	0.0349556	Not binding
Rpl10	-1	-2.15079	1.15079	Not binding
Rpl10a	-0.321928	-1.71269	1.39076	Not binding
Rpl11	1.078	-0.881547	1.95955	Not binding
Rpl13	0.263034	-0.921455	1.18449	Not binding
Rpl14	0	-1.71249	1.71249	Not binding
Rpl18	0	-1.35758	1.35758	Not binding
Rpl18a	0.584963	-2.67067	3.25564	Not binding
Rpl19	0	-1.59594	1.59594	Not binding
Rpl22l1	1	-2.18633	3.18633	Not binding
Rpl24	1	-1.07888	2.07888	Not binding
Rpl26	0	-1.48824	1.48824	Not binding
Rpl27	1	-3.43847	4.43847	Not binding
Rpl27a	1.87447	-1.07888	2.95335	Not binding
Rpl28	0	-1.78596	1.78596	Not binding
Rpl29	-1	-2.46448	1.46448	Not binding
Rpl3	0	-1.63006	1.63006	Not binding
Rpl30	0	-1.28688	1.28688	Not binding
Rpl32	0	-1.72427	1.72427	Not binding
Rpl35	0	-1.86675	1.86675	Not binding
Rpl35a	-1	-1.54904	0.549036	Not binding
Rpl36a	0	-1.57298	1.57298	Not binding
Rpl36al	0	-1.99239	1.99239	Not binding
Rpl37	0	-2.65878	2.65878	Not binding
Rpl37a	1.58496	-1.89774	3.4827	Not binding
Rpl38	-1.58496	-2.45958	0.874617	Not binding
Rpl39	-1	-2.21809	1.21809	Not binding
Rpl4	-0.137504	-0.820801	0.683298	Not binding
Rpl41	-0.584963	-2.8256	2.24064	Not binding
Rpl5	1	-1.15096	2.15096	Not binding
Rpl6	0.415037	-0.52417	0.939208	Not binding
Rpl7	1.90689	-3.78874	5.69563	Not binding
Rpl7a	0	-2.7777	2.7777	Not binding
Rpl8	-0.671377	-1.9819	1.31053	Not binding
Rpl9	2	-1.34212	3.34212	Not binding
Rplp0	0	-1.73499	1.73499	Not binding
Rplp1	-1.58496	-2.45106	0.866093	Not binding
Rplp2	0	-2.49032	2.49032	Not binding
Rpp25l	-1	-3.3917	2.3917	Not binding
Rpp38	0	-2.59635	2.59635	Not binding
Rpp40	0.584963	-1.1894	1.77436	Not binding
Rprm	0.678072	-2.5964	3.27447	8.64362
Rps10	0	-1.93786	1.93786	Not binding
Rps11	0	-1.24767	1.24767	Not binding
Rps12	-1.58496	-2.38808	0.803122	Not binding
Rps13	0.807355	-1.29691	2.10427	Not binding
Rps15a	-0.415037	-1.13385	0.718812	Not binding
Rps2	-0.584963	-1.33294	0.74798	Not binding
Rps20	2.32193	-1.8642	4.18613	Not binding
Rps21	1.58496	-2.10179	3.68676	Not binding
Rps23	-0.584963	-1.65862	1.07366	Not binding
Rps24	1.32193	-1.0468	2.36872	Not binding
Rps25	0	-1.00607	1.00607	Not binding
Rps26	0.736966	-1.03958	1.77654	Not binding
Rps27	-1.58496	-2.60945	1.02449	Not binding
Rps27a	0	-2.76879	2.76879	Not binding
Rps27l	-1	-2.14584	1.14584	Not binding
Rps28	0	-1.36088	1.36088	Not binding
Rps29	0	-2.79856	2.79856	19.2188
Rps3	-1.09311	-2.13476	1.04165	Not binding
Rps4x	1	-2.54215	3.54215	Not binding
Rps5	-1	-1.53983	0.539826	Not binding
Rps6	0.584963	-1.63008	2.21504	Not binding
Rps6ka5	0.169925	-0.622995	0.79292	Not binding
Rps7	0	-1.92681	1.92681	Not binding
Rps9	-0.152003	-1.77548	1.62347	Not binding
Rpsa	1	-0.973757	1.97376	Not binding

### Sheet: NR2F1
gene	riboseq_log2fc_nr2f1_vs_control	sn_rna_avg_log2fc	TE	cut_run_foldenrichment
Bmyc	6.47573	-1.72581	8.20154	Not binding
Lamb3	-1.58496	-1.88391	0.298951	Not binding
Lamp1	-4.24793	-0.769114	-3.47881	Not binding
Lamtor4	-1	-0.551543	-0.448457	Not binding
Lamtor5	-3.16993	-2.04593	-1.124	Not binding
Lancl2	-3.58496	-1.01794	-2.56702	Not binding
Lap3	-3	-2.81247	-0.187533	Not binding
Laptm4a	-4.85798	-0.622273	-4.23571	Not binding
Rpap2	-1	-0.824412	-0.175588	Not binding
Rpe	-3	-0.675836	-2.32416	Not binding
Rpf1	-1.58496	-0.951728	-0.633235	Not binding
Rpf2	-1.58496	-1.01657	-0.568396	Not binding
Rpl10a	-2.32193	-1.59429	-0.727635	Not binding
Rpl15	-1.58496	-0.976117	-0.608845	Not binding
Rpl3	-1.58496	-0.939066	-0.645896	Not binding
Rpl4	-3.45943	-1.22262	-2.23681	Not binding
Rpl41	-1.58496	-1.95067	0.365704	Not binding
Rpl8	-5.42626	-1.53342	-3.89284	Not binding
Rprml	-4.39232	-1.24448	-3.14783	Not binding
Rps12	-1.58496	-1.43994	-0.145023	Not binding
Rps13	-2	-1.97034	-0.0296616	Not binding
Rps14	-4.45943	-0.830882	-3.62855	Not binding
Rps15a	-1	-1.24704	0.24704	Not binding
Rps16	-8.55075	-3.14026	-5.41049	Not binding
Rps24	-1	-0.974515	-0.0254847	Not binding
Rps26	-1.58496	-1.20238	-0.38258	Not binding
Rps3	-5	-2.5096	-2.4904	Not binding
Rps3a1	-2.32193	-2.06343	-0.258493	Not binding
Rps6	-1	-0.787784	-0.212216	Not binding
Rps6ka5	-2	-1.07853	-0.921467	Not binding
Rps6kb1	-4.75489	-0.656743	-4.09814	Not binding
Rpusd1	-2.80735	-1.41111	-1.39624	Not binding
Tbc1d10a	-1.87447	-1.38166	-0.492806	Not binding
Tbc1d20	-0.584963	-0.520075	-0.0648877	Not binding
Tbc1d9b	-1.80735	-0.624187	-1.18317	Not binding
Tbccd1	-2.58496	-1.05016	-1.5348	Not binding
Tbcd	-2.58496	-0.556345	-2.02862	Not binding
Polr1a	-2.80735	-0.540228	-2.26713	Not binding
Polr2b	-3.80735	-1.0046	-2.80275	Not binding
Polr2e	-3.22239	-1.61405	-1.60834	Not binding
Polr2m	-3.32193	-1.22616	-2.09577	Not binding
Polr3b	-2	-0.773758	-1.22624	Not binding
Polr3gl	-2	-0.614763	-1.38524	Not binding
Pom121	-3.45943	-0.599166	-2.86027	Not binding
Pomgnt1	-0.584963	-0.857601	0.272639	Not binding
Rpl10	0	-1.71852	1.71852	Not binding
Rpl13	2.96347	-1.40999	4.37346	Not binding
Rpl14	0	-2.29032	2.29032	Not binding
Rpl18	0	-1.89092	1.89092	Not binding
Rpl18a	1	-4.57802	5.57802	Not binding
Rpl19	0	-0.872482	0.872482	Not binding
Rpl21	3.87447	-0.817411	4.69188	Not binding
Rpl23	-1.58496	-3.03815	1.45319	Not binding
Rpl26	0	-0.730205	0.730205	Not binding
Rpl27	0	-2.9316	2.9316	Not binding
Rpl28	0	-2.67723	2.67723	Not binding
Rpl30	1	-0.996872	1.99687	Not binding
Rpl32	-1	-2.68901	1.68901	Not binding
Rpl35a	0	-2.91601	2.91601	Not binding
Rpl36al	0	-1.79246	1.79246	Not binding
Rpl37	2.22239	-1.67417	3.89656	Not binding
Rpl38	-1.58496	-2.30455	0.719586	Not binding
Rpl7a	3.52356	-1.95781	5.48137	Not binding
Rplp1	-1.58496	-2.96503	1.38007	Not binding
Rplp2	1	-2.35772	3.35772	Not binding
Rps10	0	-3.62622	3.62622	Not binding
Rps2	0.415037	-1.21458	1.62962	Not binding
Rps20	0.584963	-0.961262	1.54622	Not binding
Rps21	0	-3.28735	3.28735	Not binding
Rps25	0	-1.66624	1.66624	Not binding
Rps27	-1.58496	-2.47707	0.892106	Not binding
Rps27a	0	-2.82889	2.82889	Not binding
Rps29	0	-2.36081	2.36081	13.9785
Rps4x	1.58496	-3.74628	5.33124	Not binding
Rps6ka1	-0.736966	-1.9679	1.23093	Not binding
Rps9	0.137504	-2.29096	2.42846	Not binding
