## Supplementary_Table for "Nuclear Receptor Transcription Factors promote axon regeneration in the Adult Corticospinal Tract": Supplementary Table S30.xlsx

### Sheet: Sheet1
figure pannel	replicate	test used	multiple co-relation	correction	Normality test	variance	exact p-value
Figure 2 c		Kruskal-Wallis test	Dunn’s multiple comparisons	Adjusted p-values	Shapiro-Wilk, not normal(p < 0.0001)	Brown-Forsythe, unequal variance(p = 4.64 × 10⁻¹⁴)
	Control= 474						AAV-tdTOMATO vs. AAV-NR2F1	<0.0001
	NR2F1 = 489						AAV-tdTOMATO vs. AAV-NR2F6	<0.0001
	NR2F6 = 544						AAV-tdTOMATO vs. AAV-NR2F1+AAV-NR2F6	<0.0001
	NR2F1+NR2F6 = 441						AAV-NR2F1 vs. AAV-NR2F6	<0.0001
							AAV-NR2F1 vs. AAV-NR2F1+AAV-NR2F6	<0.0001
							AAV-NR2F6 vs. AAV-NR2F1+AAV-NR2F6	>0.9999
Figure 2 f
		Kruskal–Wallis test	Dunn's multiple comparisons test	Adjusted p-values (Dunn's correction)	Shapiro-Wilk, not normal(p < 0.001)	Brown-Forsythe, unequal variance(p = 6.30 × 10⁻⁸)	AAV-GFP vs. AAV-NR2F6	<0.0001
	Control= 90						AAV-GFP vs. AAV-NR2F1	<0.0001
	NR2F1 = 139						AAV-GFP vs. AAV-NR2F1+AAV-NR2F6	<0.0001
	NR2F6 = 107						AAV-NR2F6 vs. AAV-NR2F1	0.0011
	NR2F1+NR2F6 = 70						AAV-NR2F6 vs. AAV-NR2F1+AAV-NR2F6	0.7989
							AAV-NR2F1 vs. AAV-NR2F1+AAV-NR2F6	<0.0001
Figure 3e
		Ordinary One-way ANOVA	Dunnett's test (vs AAV-GFP control)	Adjusted p-values (Dunnett's test)	not applicable	Brown-Forsythe,(p= 0.2986) (equal variance)
	200um						AAV-GFP vs. AAV-NR2F6	0.0001
	Control= 4						AAV-GFP vs. AAV-NR2F1	0.0002
	NR2F1 = 4						AAV-GFP vs. AAV-NR2F1+NR2F6	<0.0001
	NR2F6 = 4
	NR2F1+NR2F6 = 4
	400um	Ordinary One-way ANOVA	Dunnett's test (vs AAV-GFP control)	Adjusted p-values (Dunnett's test)	not applicable	Brown-Forsythe,(p=0.6280) (equal variance)	AAV-GFP vs. AAV-NR2F6	0.0001
	Control= 4						AAV-GFP vs. AAV-NR2F1	<0.0001
	NR2F1 = 4						AAV-GFP vs. AAV-NR2F1+NR2F6	0.0002
	NR2F6 = 4
	NR2F1+NR2F6 = 4
	600um						AAV-GFP vs. AAV-NR2F6	<0.0001
	Control= 4						AAV-GFP vs. AAV-NR2F1	<0.0001
	NR2F1 = 4	Ordinary One-way ANOVA	Dunnett's test (vs AAV-GFP control)	Adjusted p-values (Dunnett's test)	not applicable	Brown-Forsythe,(p= 0.5026) (equal variance)	AAV-GFP vs. AAV-NR2F1+NR2F6	0.0043
	NR2F6 = 4
	NR2F1+NR2F6 = 4
Figure 4d
		Kruskal–Wallis test	Dunn's multiple comparisons test	Adjusted p-values (Dunn's correction)	Shapiro-Wilk, not normal	Brown-Forsythe, unequal variance(p = 0.00812)
	500um						AAV-GFP vs. AAV-NR2F1	<0.0001
	Control= 9				5.23 × 10⁻⁵, Not normal		AAV-GFP vs. AAV-NR2F6	0.0097
	NR2F1 = 9				0.6903, Normal		AAV-NR2F1 vs. AAV-NR2F6	0.8317
	NR2F6 = 8				0.5611, Normal
	1000um	Kruskal–Wallis test	Dunn's multiple comparisons test	Adjusted p-values (Dunn's correction)	Shapiro-Wilk, not normal(p < 0.001)	Brown-Forsythe, unequal variance(p = 7.28 × 10⁻⁴)	AAV-GFP vs. AAV-NR2F1	0.0001
	Control= 9				1.47 × 10⁻⁴, Not normal		AAV-GFP vs. AAV-NR2F6	0.0087
	NR2F1 = 9				0.772 , Normal		AAV-NR2F1 vs. AAV-NR2F6	0.9195
	NR2F6 = 8				0.3522 , Normal
	1500um	Kruskal–Wallis test	Dunn's multiple comparisons test	Adjusted p-values (Dunn's correction)	Shapiro-Wilk, not normal(p < 0.001)	Brown-Forsythe, unequal variance(p = 0.00748)	AAV-GFP vs. AAV-NR2F1	0.0013
	Control= 9				3.47 × 10⁻⁵, Not normal		AAV-GFP vs. AAV-NR2F6	0.0927
	NR2F1 = 9				0.7518, Normal		AAV-NR2F1 vs. AAV-NR2F6	0.6252
	NR2F6 = 8				0.7284, Normal
Figure 5c
		Repeated-measures Two-way ANOVA	Šídák multiple comparisons	Šídák	Residuals approximately normal (QQ plot)	Homoscedasticity assumption satisfied	AAV-GFP - AAV-NR2F1
	NR2F1 vs CONTROL						5	0.0407
	Control= 4						6	0.0079
	NR2F1 = 5						7	0.0154
							8	0.0116
							9	0.0198
	NR2F6 vs CONTROL	Repeated-measures Two-way ANOVA	Šídák multiple comparisons	Šídák	Approximately normal (QQ plot)	Mild heteroscedasticity observed	AAV-GFP - AAV-NR2F6
	Control= 4						5	0.1776
	NR2F1 = 5						6	0.107
							7	0.0257
							8	0.0024
							9	0.0097
Figure 5c		Kruskal-Wallis test	Dunn’s multiple comparisons	Adjusted p-values	Shapiro-Wilk	Brown-Forsythe, equal variance(p = 0.3180)	AAV-GFP vs. AAV-NR2F1	0.0257
	Control= 4				0.1559, Normal		AAV-GFP vs. AAV-NR2F6	0.0365
	NR2F1 = 5				0.3082, Normal
	NR2F6 = 4				0.537, Normal
Figure7d		Kruskal-Wallis test	Dunn’s multiple comparisons	Adjusted p-values	Shapiro-Wilk	Brown-Forsythe, equal variance(p = 1.20 × 10⁻⁶)	AAV-tdTOMATO vs. AAV-NR2F6-WT	<0.0001
	Control=135				2.92 × 10⁻⁷, not normal		AAV-tdTOMATO vs. AAV-NR2F6-DD	>0.9999
	NR2F6 DD = 156				1.41 × 10⁻¹⁵, not normal		AAV-NR2F6-WT vs. AAV-NR2F6-DD	<0.0001
	NR2F6 WT = 158				9.39 × 10⁻¹⁰, not normal
