## Supplementary_Table for "Nuclear Receptor Transcription Factors promote axon regeneration in the Adult Corticospinal Tract": Supplementary Table S31.xlsx

### Sheet: Sheet1
Relevant Figures	Plasmid construct AAV generation	Plasmid used for AAV generation	AAV name	Serotype	Titre (vg/ul)	QC data
Figure 2	ITRs-CAG-EGFP-WPRE-SV40 poly(A) signal-AAV ITRs	pAAV-CAG-GFP	AAV9-GFP	AAV9	10^11	Supplemental figure 2
Figure 2	ITRs-CAG-NR2F1-WPRE-SV40 poly(A) signal-AAV ITRs	pAAV-CAG-NR2F1	AAV9-NR2F1	AAV9	10^11	Supplemental figure 2
Figure 2	ITRs-CAG-NR2F6-WPRE-SV40 poly(A) signal-AAV ITRs	pAAV-CAG-NR2F6	AAV9-NR2F6	AAV9	10^11	Supplemental figure 2
Figure 3	ITRs-CAG-EGFP-WPRE-SV40 poly(A) signal-AAV ITRs	pAAV-CAG-GFP	AAV9-GFP	AAV9	10^11	Supplemental figure 2
Figure 3	ITRs-CAG-NR2F1-WPRE-SV40 poly(A) signal-AAV ITRs	pAAV-CAG-NR2F1	AAV9-NR2F1	AAV9	10^11	Supplemental figure 2
Figure 3	ITRs-CAG-NR2F6-WPRE-SV40 poly(A) signal-AAV ITRs	pAAV-CAG-NR2F6	AAV9-NR2F6	AAV9	10^11	Supplemental figure 2
Figure 4	ITRs-CAG-EGFP-WPRE-SV40 poly(A) signal-AAV ITRs	pAAV-CAG-GFP	AAV9-GFP	AAV9	10^11	Supplemental figure 2
Figure 4	ITRs-CAG-NR2F1-WPRE-SV40 poly(A) signal-AAV ITRs	pAAV-CAG-NR2F1	AAV9-NR2F1	AAV9	10^11	Supplemental figure 2
Figure 4	ITRs-CAG-NR2F6-WPRE-SV40 poly(A) signal-AAV ITRs	pAAV-CAG-NR2F6	AAV9-NR2F6	AAV9	10^11	Supplemental figure 2
Figure 5	ITRs-CAG-EGFP-WPRE-SV40 poly(A) signal-AAV ITRs	pAAV-CAG-GFP	AAV9-GFP	AAV9	10^11	Supplemental figure 2
Figure 5	ITRs-CAG-NR2F1-WPRE-SV40 poly(A) signal-AAV ITRs	pAAV-CAG-NR2F1	AAV9-NR2F1	AAV9	10^11	Supplemental figure 2
Figure 5	ITRs-CAG-NR2F6-WPRE-SV40 poly(A) signal-AAV ITRs	pAAV-CAG-NR2F6	AAV9-NR2F6	AAV9	10^11	Supplemental figure 2
Figure 6	ITRs-CAG-EGFP-WPRE-SV40 poly(A) signal-AAV ITRs	pAAV-CAG-GFP	AAV9-GFP	AAV9	10^11	Supplemental figure 2
Figure 6	ITRs-CAG-NR2F1-WPRE-SV40 poly(A) signal-AAV ITRs	pAAV-CAG-NR2F1	AAV9-NR2F1	AAV9	10^11	Supplemental figure 2
Figure 6	ITRs-CAG-NR2F6-WPRE-SV40 poly(A) signal-AAV ITRs	pAAV-CAG-NR2F6	AAV9-NR2F6	AAV9	10^11	Supplemental figure 2
Figure 7	ITRs-CAG-EGFP-WPRE-SV40 poly(A) signal-AAV ITRs	pAAV-CAG-GFP	AAV9-GFP	AAV9	10^11	Supplemental figure 2
Figure 7	ITRs-CAG-NR2F6-Mutant-WPRE-SV40 poly(A) signal-AAV ITRs	pAAV-CAG-NR2F6-Mutant	AAV9-NR2F6-Mutant	AAV9	10^11	Supplemental figure 2
Figure 7	ITRs-CAG-NR2F6-WPRE-SV40 poly(A) signal-AAV ITRs	pAAV-CAG-NR2F6	AAV9-NR2F6	AAV9	10^11	Supplemental figure 2
Figure 8	ITRs-CAG-EGFP-WPRE-SV40 poly(A) signal-AAV ITRs	pAAV-CAG-GFP	AAV9-GFP	AAV9	10^11	Supplemental figure 2
Figure 8	ITRs-CAG-NR2F1-WPRE-SV40 poly(A) signal-AAV ITRs	pAAV-CAG-NR2F1	AAV9-NR2F1	AAV9	10^11	Supplemental figure 2
Figure 8	ITRs-CAG-NR2F6-WPRE-SV40 poly(A) signal-AAV ITRs	pAAV-CAG-NR2F6	AAV9-NR2F6	AAV9	10^11	Supplemental figure 2
Figure 9	ITRs-CAG-EGFP-WPRE-SV40 poly(A) signal-AAV ITRs	pAAV-CAG-GFP	AAV9-GFP	AAV9	10^11	Supplemental figure 2
Figure 9	ITRs-CAG-NR2F1-WPRE-SV40 poly(A) signal-AAV ITRs	pAAV-CAG-NR2F1	AAV9-NR2F1	AAV9	10^11	Supplemental figure 2
Figure 9	ITRs-CAG-NR2F6-WPRE-SV40 poly(A) signal-AAV ITRs	pAAV-CAG-NR2F6	AAV9-NR2F6	AAV9	10^11	Supplemental figure 2
Figure 10	ITRs-CAG-EGFP-WPRE-SV40 poly(A) signal-AAV ITRs	pAAV-CAG-GFP	AAV9-GFP	AAV9	10^11	Supplemental figure 2
Figure 10	ITRs-CAG-NR2F1-WPRE-SV40 poly(A) signal-AAV ITRs	pAAV-CAG-NR2F1	AAV9-NR2F1	AAV9	10^11	Supplemental figure 2
Figure 10	ITRs-CAG-NR2F6-WPRE-SV40 poly(A) signal-AAV ITRs	pAAV-CAG-NR2F6	AAV9-NR2F6	AAV9	10^11	Supplemental figure 2
