## Supplementary_Table for "Nuclear Receptor Transcription Factors promote axon regeneration in the Adult Corticospinal Tract": Supplementary Table S32.xlsx

### Sheet: Plasmid source
NR2F1	Dharmacon	MMM1013-202739977	pCMV-SPORT6
NR2F6	Dharmacon	MMMc1013-202762257	pCMV-SPORT6

### Sheet: Primer seq
	FINAL SEQUENCE TO ORDER		# nts	NR2F6 start	NR2F6 start right MT	MT	End	XbaI	Kozak
Nr2f6-F-XbaI	ccgccgTCTAGAACCatcgtcgaccggacgcgt	ccgccgTCTAGAACCatcgtcgaccggacgcgt	33	atcgtcgaccggacgcgtgggc	atcgtcgaccggacgcgt		ccgccg	TCTAGA	ACC
								EcorI
Nr2f6-R-EcoR1	ccgccgGAATTCtagagcggccGCttttttttt	ccgccgGAATTCtagagcggccGCttttttttt	32	ctctagagcggccGCttttt	tagagcggccGCttttttttt		ccgccg	GAATTC	NO KAZAK

### Sheet: Sequencing primer 
Name	primer seq(5'-3')	Melting Temperature
CMV forward	CGCAAATGGGCGGTAGGCGTG	76.9
Amp-Rev	ATAATACCGCGCCACATAGC	63.6
F1 ori primer	GTGGACTCTTGTTCCAAACTGG	74.7
CAG - Forward	GCAACGTGCTGGTTATTGTG	64.1
F1 ori- Reverse	CCAGTTTGGAACAAGAGTCCAC	64.7
tdTomato-Fwd	CTGTTCCTGTACGGCATGG	64.2
tdTomato-Rev	TCTTTGATGACGGCCATGT	64.2
WPRE-R	CATAGCGTAAAAGGAGCAACA	61.7
CMV FP	AATTAACCCTCACTAAAGGG	56.3
Forward (B-globin)	ATTCTGAGTCCAAGCTAGGC	60
Reverse (hGH polyA)	TAGAAGGACACCTAGTCAGA	53.8
T3 Forward	ATTAACCCTCACTAAAGGGA	56.7
T7 Reverse	TAATACGACTCACTATAGGG	50.9
fwd - ITR	GGAACCCCTAGTGATGGAGTT	63
rev - ITR	CGGCCTCAGTGAGCGA	65.6
